# Bioorthogonal chemical labelling of endogenous neurotransmitter receptors in living mouse brains

**DOI:** 10.1101/2023.01.16.524180

**Authors:** Hiroshi Nonaka, Seiji Sakamoto, Kazuki Shiraiwa, Mamoru Ishikawa, Tomonori Tamura, Kyohei Okuno, Shigeki Kiyonaka, Etsuo A. Susaki, Chika Shimizu, Hiroki R. Ueda, Wataru Kakegawa, Itaru Arai, Michisuke Yuzaki, Itaru Hamachi

**Affiliations:** Department of Synthetic Chemistry and Biological Chemistry, Graduate School of Engineering, Kyoto University, Nishikyo-ku, Kyoto, 615-8510, Japan; JST-ERATO, Hamachi Innovative Molecular Technology for Neuroscience, Kyoto, Japan; Department of Biomolecular Engineering, Graduate School of Engineering, Nagoya University, Nagoya, 464-8603, Japan; Department of Biochemistry and Systems Biomedicine, Juntendo University Graduate School of Medicine, Tokyo, 113-8421, Japan; Department of Systems Pharmacology, Graduate School of Medicine, The University of Tokyo, Tokyo, 113-0033, Japan; Laboratory for Synthetic Biology, RIKEN Center for Biosystems Dynamics Research, Osaka, Japan; Department of Neurophysiology, Keio University School of Medicine, Tokyo, 160-8582, Japan

## Abstract

Neurotransmitter receptors are essential components of synapses for communication between neurons in the brain. Because the spatiotemporal expression profiles and dynamics of neurotransmitter receptors involved in many functions are delicately governed in the brain, *in vivo* research tools with high spatiotemporal resolution for receptors in intact brains are highly desirable. Covalent chemical labelling of proteins without genetic manipulation is now a powerful method for analyzing receptors *in vitro*. However, selective target receptor labelling in the brain has not yet been achieved. This study shows that ligand-directed alkoxyacylimidazole (LDAI) chemistry can be used to selectively tether synthetic probes to target endogenous receptors in living mouse brains. The reactive LDAI reagents with negative charges were found to diffuse well over the whole brain and could selectively label target endogenous receptors, including AMPAR, NMDAR, mGlu1, and GABA_A_R. This simple and robust labelling protocol was then used for various applications: three-dimensional spatial mapping of endogenous receptors in the brains of healthy and disease-model mice; multi-colour receptor imaging; and pulse-chase analysis of the receptor dynamics in postnatal mouse brains. Here, results demonstrated that bioorthogonal receptor modification in living animal brains may provide innovative molecular tools that contribute to the in-depth understanding of complicated brain functions.
