## Supplementary Data 1 for "Bioorthogonal chemical labelling of endogenous neurotransmitter receptors in living mouse brains"

### Sheet: Caption
	Supplementary Data 1 : List of proteins identified in IP MS/MS experiments of AMPAR labeled with Ax647. After injection of labeling reagent (CAM2-Ax647; 80 µM x 4.5 µL, 24 h.) or DMSO control (Same amount as DMSO derived from labeling reagent) into lateral ventricle, the desired mouse brain tissues were isolated and lysed in RIPA buffer. The Ax647-labeled proteins were immunoprecipitated with ant…
Accession	Uniprot Accession IDs
# PSMs	The total number of identified peptide sequences (peptide spectrum matches) for the protein

### Sheet: AMPAR in nonCB
Accession	Description	Coverage [%]	# Peptides	# PSMs	# Unique Peptides	Score Sequest HT	Abundance Ratio: (CAM2-Ax647) / (DMSO)	log2 (Ratio)	P-Value: (CAM2-Ax647) / (DMSO)
P23819	Glutamate receptor 2 OS=Mus musculus OX=10090 GN=Gria2 PE=1 SV=3	51	47	177	43	586.36	46.518	5.53972	2.31947
P23818	Glutamate receptor 1 OS=Mus musculus OX=10090 GN=Gria1 PE=1 SV=1	35	27	89	23	280.94	38.802	5.27806	2.64554
Q9Z2W8	Glutamate receptor 4 OS=Mus musculus OX=10090 GN=Gria4 PE=1 SV=2	27	19	49	15	160.64	27.219	4.76654	1.52792
Q9Z2W9	Glutamate receptor 3 OS=Mus musculus OX=10090 GN=Gria3 PE=1 SV=2	40	32	99	28	317.08	25.118	4.65065	2.35473
B1AS29	Glutamate receptor ionotropic, kainate 3 OS=Mus musculus OX=10090 GN=Grik3 PE=1 SV=1	12	8	10	8	34.59	4.181	2.06385	1.63296
O88998	Noelin OS=Mus musculus OX=10090 GN=Olfm1 PE=1 SV=1	8	4	11	4	31.22	2.854	1.51299	1.90214
P05064	Fructose-bisphosphate aldolase A OS=Mus musculus OX=10090 GN=Aldoa PE=1 SV=2	6	2	4	2	8.53	2.554	1.35276	0.109801
P63056	Noelin-3 OS=Mus musculus OX=10090 GN=Olfm3 PE=1 SV=1	5	2	2	2	4.06	2.154	1.10702	1.13403
P12960	Contactin-1 OS=Mus musculus OX=10090 GN=Cntn1 PE=1 SV=1	4	2	3	2	9.47	1.986	0.989866	0.591677
Q9R226	KH domain-containing, RNA-binding, signal transduction-associated protein 3 OS=Mus musculus OX=10090 GN=Khdrbs3 PE=1 SV=1	16	5	15	4	50.2	1.933	0.950842	0.440654
Q9R0L7	A-kinase anchor protein 8-like OS=Mus musculus OX=10090 GN=Akap8l PE=1 SV=1	6	3	7	3	18.93	1.678	0.746743	0.232937
P01027	Complement C3 OS=Mus musculus OX=10090 GN=C3 PE=1 SV=3	3	4	14	4	38.12	1.506	0.590722	0.137805
Q91V61	Sideroflexin-3 OS=Mus musculus OX=10090 GN=Sfxn3 PE=1 SV=1	8	2	2	2	4.74	1.468	0.553852	0.398346
P23506	Protein-L-isoaspartate(D-aspartate) O-methyltransferase OS=Mus musculus OX=10090 GN=Pcmt1 PE=1 SV=3	19	3	10	3	33.3	1.426	0.511974	0.162145
P01872	Immunoglobulin heavy constant mu OS=Mus musculus OX=10090 GN=Ighm PE=1 SV=2	28	11	46	11	130.76	1.407	0.492622	0.25588
P02301	Histone H3.3C OS=Mus musculus OX=10090 GN=H3-5 PE=3 SV=3	13	2	3	2	6.81	1.388	0.473008	0.129216
P01029	Complement C4-B OS=Mus musculus OX=10090 GN=C4b PE=1 SV=3	2	2	2	2	6.09	1.302	0.380729	0.221238
Q8VHW2	Voltage-dependent calcium channel gamma-8 subunit OS=Mus musculus OX=10090 GN=Cacng8 PE=1 SV=1	10	3	3	3	8.79	1.296	0.374066	0.385609
P35279	Ras-related protein Rab-6A OS=Mus musculus OX=10090 GN=Rab6a PE=1 SV=4	13	3	14	2	36.37	1.289	0.366252	0.248656
P17710	Hexokinase-1 OS=Mus musculus OX=10090 GN=Hk1 PE=1 SV=3	6	5	13	5	34.19	1.268	0.342555	0.0115387
O08917	Flotillin-1 OS=Mus musculus OX=10090 GN=Flot1 PE=1 SV=1	24	8	16	8	47.42	1.235	0.304511	0.196374
O08709	Peroxiredoxin-6 OS=Mus musculus OX=10090 GN=Prdx6 PE=1 SV=3	13	2	5	2	15.73	1.22	0.286881	0.094423
P51881	ADP/ATP translocase 2 OS=Mus musculus OX=10090 GN=Slc25a5 PE=1 SV=3	42	11	60	5	171.8	1.218	0.284514	0.0645249
Q8K310	Matrin-3 OS=Mus musculus OX=10090 GN=Matr3 PE=1 SV=1	4	3	3	3	7.98	1.21	0.275007	0.108569
Q6PIC6	Sodium/potassium-transporting ATPase subunit alpha-3 OS=Mus musculus OX=10090 GN=Atp1a3 PE=1 SV=1	27	21	94	12	311.53	1.2	0.263034	0.1995
Q8CI61	BAG family molecular chaperone regulator 4 OS=Mus musculus OX=10090 GN=Bag4 PE=1 SV=2	8	5	8	5	21.39	1.15	0.201634	0.136904
P62264	40S ribosomal protein S14 OS=Mus musculus OX=10090 GN=Rps14 PE=1 SV=3	16	2	6	2	14.73	1.15	0.201634	0.0876166
Q8BL66	Early endosome antigen 1 OS=Mus musculus OX=10090 GN=Eea1 PE=1 SV=2	4	4	6	4	18.23	1.135	0.182692	0.289035
P63101	14-3-3 protein zeta/delta OS=Mus musculus OX=10090 GN=Ywhaz PE=1 SV=1	14	3	11	2	26.3	1.122	0.166073	0.0988717
Q8QZT1	Acetyl-CoA acetyltransferase, mitochondrial OS=Mus musculus OX=10090 GN=Acat1 PE=1 SV=1	11	3	4	3	13.04	1.121	0.164786	0.385146
P28665	Murinoglobulin-1 OS=Mus musculus OX=10090 GN=Mug1 PE=1 SV=3	5	5	8	5	24.95	1.121	0.164786	0.0404781
Q6ZWN5	40S ribosomal protein S9 OS=Mus musculus OX=10090 GN=Rps9 PE=1 SV=3	9	2	4	2	8.48	1.12	0.163499	0.287948
P63011	Ras-related protein Rab-3A OS=Mus musculus OX=10090 GN=Rab3a PE=1 SV=1	38	7	31	4	92.74	1.111	0.151859	0.0948232
Q64012	RNA-binding protein Raly OS=Mus musculus OX=10090 GN=Raly PE=1 SV=3	34	10	33	10	91.83	1.105	0.144046	0.0320002
P01837	Immunoglobulin kappa constant OS=Mus musculus OX=10090 GN=Igkc PE=1 SV=2	95	14	1913	14	8069.65	1.102	0.140124	0.0904908
Q3TXX4	Vesicular glutamate transporter 1 OS=Mus musculus OX=10090 GN=Slc17a7 PE=1 SV=2	8	4	11	4	29.26	1.097	0.133564	0.25891
Q9CR62	Mitochondrial 2-oxoglutarate/malate carrier protein OS=Mus musculus OX=10090 GN=Slc25a11 PE=1 SV=3	25	6	17	6	45.38	1.095	0.130931	0.127771
A2AV25	Fibrinogen C domain-containing protein 1 OS=Mus musculus OX=10090 GN=Fibcd1 PE=2 SV=1	17	6	14	6	41.3	1.093	0.128293	0.0325193
Q60634	Flotillin-2 OS=Mus musculus OX=10090 GN=Flot2 PE=1 SV=2	16	6	10	6	30.19	1.079	0.109695	0.0810022
P35278	Ras-related protein Rab-5C OS=Mus musculus OX=10090 GN=Rab5c PE=1 SV=2	11	2	7	2	18.3	1.074	0.102994	0.00692265
Q6A0A9	Constitutive coactivator of PPAR-gamma-like protein 1 OS=Mus musculus OX=10090 GN=FAM120A PE=1 SV=2	8	6	11	6	34.36	1.071	0.0989585	0.215069
Q60668	Heterogeneous nuclear ribonucleoprotein D0 OS=Mus musculus OX=10090 GN=Hnrnpd PE=1 SV=2	35	17	91	15	285.14	1.069	0.0962619	0.244691
P53994	Ras-related protein Rab-2A OS=Mus musculus OX=10090 GN=Rab2a PE=1 SV=1	50	8	25	8	85.19	1.065	0.0908534	0.0869891
P70333	Heterogeneous nuclear ribonucleoprotein H2 OS=Mus musculus OX=10090 GN=Hnrnph2 PE=1 SV=1	34	10	90	5	349.74	1.051	0.0717627	0.0877273
Q61545	RNA-binding protein EWS OS=Mus musculus OX=10090 GN=Ewsr1 PE=1 SV=2	16	8	71	8	273.74	1.048	0.0676387	0.126871
Q7TMK9	Heterogeneous nuclear ribonucleoprotein Q OS=Mus musculus OX=10090 GN=Syncrip PE=1 SV=2	10	6	15	6	39.92	1.043	0.0607392	0.287106
Q9DCU6	39S ribosomal protein L4, mitochondrial OS=Mus musculus OX=10090 GN=Mrpl4 PE=1 SV=1	8	2	3	2	9.71	1.043	0.0607392	0.32709
P20029	Endoplasmic reticulum chaperone BiP OS=Mus musculus OX=10090 GN=Hspa5 PE=1 SV=3	18	10	41	8	128.74	1.042	0.0593553	0.0966152
Q9JIF0	Protein arginine N-methyltransferase 1 OS=Mus musculus OX=10090 GN=Prmt1 PE=1 SV=1	25	7	14	6	43.72	1.039	0.0551957	0.0117611
Q99020	Heterogeneous nuclear ribonucleoprotein A/B OS=Mus musculus OX=10090 GN=Hnrnpab PE=1 SV=1	27	8	23	7	66.41	1.036	0.051024	0.208667
Q9Z204	Heterogeneous nuclear ribonucleoproteins C1/C2 OS=Mus musculus OX=10090 GN=Hnrnpc PE=1 SV=1	28	12	68	12	213.67	1.034	0.0482362	0.0730194
P63168	Dynein light chain 1, cytoplasmic OS=Mus musculus OX=10090 GN=Dynll1 PE=1 SV=1	25	2	4	2	11.87	1.034	0.0482362	0.432395
Q921F2	TAR DNA-binding protein 43 OS=Mus musculus OX=10090 GN=Tardbp PE=1 SV=1	15	5	21	5	56.29	1.026	0.0370307	0.0735102
P48774	Glutathione S-transferase Mu 5 OS=Mus musculus OX=10090 GN=Gstm5 PE=1 SV=1	13	3	8	2	17.63	1.024	0.0342157	0.262908
Q91VM5	RNA binding motif protein, X-linked-like-1 OS=Mus musculus OX=10090 GN=Rbmxl1 PE=2 SV=1	40	15	63	4	180.86	1.019	0.0271541	0.189736
Q9JIS5	Synaptic vesicle glycoprotein 2A OS=Mus musculus OX=10090 GN=Sv2a PE=1 SV=1	3	2	4	2	8.29	1.016	0.0229004	0.277784
P56564	Excitatory amino acid transporter 1 OS=Mus musculus OX=10090 GN=Slc1a3 PE=1 SV=2	7	2	3	2	11.42	1.011	0.015783	0.262062
P01942	Hemoglobin subunit alpha OS=Mus musculus OX=10090 GN=Hba PE=1 SV=2	17	2	5	2	17.42	1.01	0.0143553	0.0463857
P70372	ELAV-like protein 1 OS=Mus musculus OX=10090 GN=Elavl1 PE=1 SV=2	9	2	7	2	17.49	1.004	0.00575927	0.181365
P61027	Ras-related protein Rab-10 OS=Mus musculus OX=10090 GN=Rab10 PE=1 SV=1	23	4	16	2	43.82	1.003	0.00432161	0.0834336
Q3UKC1	Tax1-binding protein 1 homolog OS=Mus musculus OX=10090 GN=Tax1bp1 PE=1 SV=2	10	7	15	7	47.16	1.003	0.00432161	0.0756851
P84099	60S ribosomal protein L19 OS=Mus musculus OX=10090 GN=Rpl19 PE=1 SV=1	18	3	12	3	32.2	1.002	0.00288251	0.199893
P35486	Pyruvate dehydrogenase E1 component subunit alpha, somatic form, mitochondrial OS=Mus musculus OX=10090 GN=Pdha1 PE=1 SV=1	13	5	13	5	30.89	1.001	0.00144197	0.126013
Q9D6F9	Tubulin beta-4A chain OS=Mus musculus OX=10090 GN=Tubb4a PE=1 SV=3	74	28	315	7	1078.24	0.998	-0.00288828	0.0242134
Q9Z130	Heterogeneous nuclear ribonucleoprotein D-like OS=Mus musculus OX=10090 GN=Hnrnpdl PE=1 SV=1	43	14	95	12	318.29	0.995	-0.00723157	0.280388
Q9DBR0	A-kinase anchor protein 8 OS=Mus musculus OX=10090 GN=Akap8 PE=1 SV=1	6	4	4	4	8.72	0.992	-0.011588	0.174472
P56959	RNA-binding protein FUS OS=Mus musculus OX=10090 GN=Fus PE=1 SV=1	23	12	333	12	1253.15	0.989	-0.0159576	0.166042
Q8K183	Pyridoxal kinase OS=Mus musculus OX=10090 GN=Pdxk PE=1 SV=1	9	2	3	2	9.35	0.988	-0.0174171	0.0469929
P62996	Transformer-2 protein homolog beta OS=Mus musculus OX=10090 GN=Tra2b PE=1 SV=1	7	2	8	2	20.38	0.982	-0.0262051	0.158383
P29341	Polyadenylate-binding protein 1 OS=Mus musculus OX=10090 GN=Pabpc1 PE=1 SV=2	21	11	24	11	68.81	0.976	-0.0350469	0.21625
Q8BG05	Heterogeneous nuclear ribonucleoprotein A3 OS=Mus musculus OX=10090 GN=Hnrnpa3 PE=1 SV=1	58	34	427	32	1669.9	0.972	-0.0409718	0.403217
P17182	Alpha-enolase OS=Mus musculus OX=10090 GN=Eno1 PE=1 SV=3	18	6	22	5	58.91	0.971	-0.0424568	0.0139629
B2RSH2	Guanine nucleotide-binding protein G(i) subunit alpha-1 OS=Mus musculus OX=10090 GN=Gnai1 PE=1 SV=1	17	5	20	2	58.89	0.969	-0.0454314	0.102166
O35737	Heterogeneous nuclear ribonucleoprotein H OS=Mus musculus OX=10090 GN=Hnrnph1 PE=1 SV=3	39	11	117	5	451.18	0.967	-0.0484122	0.249404
P61979	Heterogeneous nuclear ribonucleoprotein K OS=Mus musculus OX=10090 GN=Hnrnpk PE=1 SV=1	51	20	154	20	522.47	0.966	-0.0499049	0.184343
P24369	Peptidyl-prolyl cis-trans isomerase B OS=Mus musculus OX=10090 GN=Ppib PE=1 SV=2	10	2	3	2	7.16	0.965	-0.0513992	0.00138655
Q3TJZ6	Protein FAM98A OS=Mus musculus OX=10090 GN=Fam98a PE=1 SV=1	10	3	10	3	38.62	0.964	-0.0528949	0.479755
Q9WUM5	Succinate--CoA ligase [ADP/GDP-forming] subunit alpha, mitochondrial OS=Mus musculus OX=10090 GN=Suclg1 PE=1 SV=4	7	2	3	2	6.28	0.962	-0.0558912	0.106074
P14148	60S ribosomal protein L7 OS=Mus musculus OX=10090 GN=Rpl7 PE=1 SV=2	33	12	43	12	131.64	0.962	-0.0558912	0.0370752
Q9ERD7	Tubulin beta-3 chain OS=Mus musculus OX=10090 GN=Tubb3 PE=1 SV=1	65	26	236	11	767.81	0.957	-0.0634092	0.0736973
P04370	Myelin basic protein OS=Mus musculus OX=10090 GN=Mbp PE=1 SV=2	22	7	101	7	302.63	0.955	-0.0664274	0.340442
Q8K274	Ketosamine-3-kinase OS=Mus musculus OX=10090 GN=Fn3krp PE=1 SV=2	13	3	4	3	12.52	0.953	-0.0694519	0.10493
Q9Z1N5	Spliceosome RNA helicase Ddx39b OS=Mus musculus OX=10090 GN=Ddx39b PE=1 SV=1	8	3	3	3	7.98	0.953	-0.0694519	0.0389064
Q9EPU0	Regulator of nonsense transcripts 1 OS=Mus musculus OX=10090 GN=Upf1 PE=1 SV=2	11	10	16	10	53.03	0.951	-0.0724828	0.0011764
P15105	Glutamine synthetase OS=Mus musculus OX=10090 GN=Glul PE=1 SV=6	23	8	34	8	118.34	0.945	-0.0816138	0.00942454
P63318	Protein kinase C gamma type OS=Mus musculus OX=10090 GN=Prkcg PE=1 SV=1	8	4	8	4	22.26	0.942	-0.086201	0.390712
O70443	Guanine nucleotide-binding protein G(z) subunit alpha OS=Mus musculus OX=10090 GN=Gnaz PE=1 SV=4	8	2	3	2	7.15	0.939	-0.0908029	0.0648466
Q00PI9	Heterogeneous nuclear ribonucleoprotein U-like protein 2 OS=Mus musculus OX=10090 GN=Hnrnpul2 PE=1 SV=2	32	18	66	18	185.42	0.939	-0.0908029	0.215579
Q64332	Synapsin-2 OS=Mus musculus OX=10090 GN=Syn2 PE=1 SV=2	22	8	30	7	105.91	0.936	-0.0954196	0.0950752
P50608	Fibromodulin OS=Mus musculus OX=10090 GN=Fmod PE=2 SV=1	11	3	11	3	38.35	0.935	-0.0969617	0.275157
Q8BP71	RNA binding protein fox-1 homolog 2 OS=Mus musculus OX=10090 GN=Rbfox2 PE=1 SV=2	8	4	14	2	45.36	0.932	-0.101598	0.291178
Q8R081	Heterogeneous nuclear ribonucleoprotein L OS=Mus musculus OX=10090 GN=Hnrnpl PE=1 SV=2	45	17	75	17	259.02	0.93	-0.104697	0.552787
Q9JII5	DAZ-associated protein 1 OS=Mus musculus OX=10090 GN=Dazap1 PE=1 SV=2	12	3	9	3	27.62	0.93	-0.104697	0.379071
P35700	Peroxiredoxin-1 OS=Mus musculus OX=10090 GN=Prdx1 PE=1 SV=1	15	2	2	2	5.91	0.927	-0.109359	0.229868
P48962	ADP/ATP translocase 1 OS=Mus musculus OX=10090 GN=Slc25a4 PE=1 SV=4	41	12	65	6	184.63	0.92	-0.120294	0.239156
P18760	Cofilin-1 OS=Mus musculus OX=10090 GN=Cfl1 PE=1 SV=3	32	4	17	4	51.63	0.908	-0.139236	0.266494
P09411	Phosphoglycerate kinase 1 OS=Mus musculus OX=10090 GN=Pgk1 PE=1 SV=4	15	4	11	4	36.89	0.905	-0.14401	0.186351
Q60932	Voltage-dependent anion-selective channel protein 1 OS=Mus musculus OX=10090 GN=Vdac1 PE=1 SV=3	19	5	18	4	50.99	0.904	-0.145605	0.41419
P62827	GTP-binding nuclear protein Ran OS=Mus musculus OX=10090 GN=Ran PE=1 SV=3	19	4	17	4	40.95	0.904	-0.145605	0.333604
Q62167	ATP-dependent RNA helicase DDX3X OS=Mus musculus OX=10090 GN=Ddx3x PE=1 SV=3	8	5	14	4	33.07	0.904	-0.145605	0.0603683
Q9Z2X1	Heterogeneous nuclear ribonucleoprotein F OS=Mus musculus OX=10090 GN=Hnrnpf PE=1 SV=3	28	8	66	6	235.12	0.901	-0.150401	0.304403
Q921F4	Heterogeneous nuclear ribonucleoprotein L-like OS=Mus musculus OX=10090 GN=Hnrnpll PE=1 SV=3	7	3	6	3	19.23	0.899	-0.153607	0.0557299
Q91VR2	ATP synthase subunit gamma, mitochondrial OS=Mus musculus OX=10090 GN=Atp5f1c PE=1 SV=1	22	6	25	6	67.11	0.899	-0.153607	0.56999
P49312	Heterogeneous nuclear ribonucleoprotein A1 OS=Mus musculus OX=10090 GN=Hnrnpa1 PE=1 SV=2	59	24	181	19	679.32	0.896	-0.158429	0.24965
Q91VR5	ATP-dependent RNA helicase DDX1 OS=Mus musculus OX=10090 GN=Ddx1 PE=1 SV=1	18	10	27	10	84.87	0.893	-0.163268	0.0857187
P14115	60S ribosomal protein L27a OS=Mus musculus OX=10090 GN=Rpl27a PE=1 SV=5	16	2	3	2	7.54	0.888	-0.171368	0.38171
P62983	Ubiquitin-40S ribosomal protein S27a OS=Mus musculus OX=10090 GN=Rps27a PE=1 SV=2	26	4	15	4	43.44	0.888	-0.171368	0.446508
P47857	ATP-dependent 6-phosphofructokinase, muscle type OS=Mus musculus OX=10090 GN=Pfkm PE=1 SV=3	5	4	12	3	30.26	0.887	-0.172994	0.0980007
Q60749	KH domain-containing, RNA-binding, signal transduction-associated protein 1 OS=Mus musculus OX=10090 GN=Khdrbs1 PE=1 SV=2	14	7	18	6	58.57	0.886	-0.174621	0.0369798
P10853	Histone H2B type 1-F/J/L OS=Mus musculus OX=10090 GN=H2bc7 PE=1 SV=2	36	5	18	5	41.04	0.886	-0.174621	0.210999
P70202	Latexin OS=Mus musculus OX=10090 GN=Lxn PE=1 SV=2	12	2	2	2	4.78	0.884	-0.177882	0.287747
Q03265	ATP synthase subunit alpha, mitochondrial OS=Mus musculus OX=10090 GN=Atp5f1a PE=1 SV=1	46	21	97	21	301.19	0.879	-0.186065	0.434889
P62880	Guanine nucleotide-binding protein G(I)/G(S)/G(T) subunit beta-2 OS=Mus musculus OX=10090 GN=Gnb2 PE=1 SV=3	35	8	42	4	135.08	0.875	-0.192645	0.0815228
Q6ZWV7	60S ribosomal protein L35 OS=Mus musculus OX=10090 GN=Rpl35 PE=1 SV=1	26	3	13	3	34.87	0.875	-0.192645	0.364591
Q9CZ13	Cytochrome b-c1 complex subunit 1, mitochondrial OS=Mus musculus OX=10090 GN=Uqcrc1 PE=1 SV=2	16	5	22	5	84.27	0.868	-0.204233	0.278949
P68033	Actin, alpha cardiac muscle 1 OS=Mus musculus OX=10090 GN=Actc1 PE=1 SV=1	38	12	98	2	263.96	0.867	-0.205896	0.255804
O08583	THO complex subunit 4 OS=Mus musculus OX=10090 GN=Alyref PE=1 SV=3	11	2	3	2	9.27	0.867	-0.205896	0.0402898
Q8C2Q3	RNA-binding protein 14 OS=Mus musculus OX=10090 GN=Rbm14 PE=1 SV=1	4	3	10	3	25.01	0.864	-0.210897	0.279352
P62874	Guanine nucleotide-binding protein G(I)/G(S)/G(T) subunit beta-1 OS=Mus musculus OX=10090 GN=Gnb1 PE=1 SV=3	29	7	34	3	107.47	0.864	-0.210897	0.166798
Q9Z2I9	Succinate--CoA ligase [ADP-forming] subunit beta, mitochondrial OS=Mus musculus OX=10090 GN=Sucla2 PE=1 SV=2	9	4	12	4	26.15	0.864	-0.210897	0.474714
P42669	Transcriptional activator protein Pur-alpha OS=Mus musculus OX=10090 GN=Pura PE=1 SV=1	12	3	7	3	18.38	0.861	-0.215915	0.70925
Q9D8E6	60S ribosomal protein L4 OS=Mus musculus OX=10090 GN=Rpl4 PE=1 SV=3	28	9	37	9	107.29	0.86	-0.217591	0.150387
P11798	Calcium/calmodulin-dependent protein kinase type II subunit alpha OS=Mus musculus OX=10090 GN=Camk2a PE=1 SV=2	34	15	52	11	137.59	0.86	-0.217591	0.118192
P56480	ATP synthase subunit beta, mitochondrial OS=Mus musculus OX=10090 GN=Atp5f1b PE=1 SV=2	20	7	17	7	49.16	0.856	-0.224317	0.795037
Q99LF4	RNA-splicing ligase RtcB homolog OS=Mus musculus OX=10090 GN=Rtcb PE=1 SV=1	21	7	25	7	93.6	0.856	-0.224317	0.0931943
O88569	Heterogeneous nuclear ribonucleoproteins A2/B1 OS=Mus musculus OX=10090 GN=Hnrnpa2b1 PE=1 SV=2	70	32	1373	27	5188.31	0.855	-0.226004	0.223562
Q68FD5	Clathrin heavy chain 1 OS=Mus musculus OX=10090 GN=Cltc PE=1 SV=3	21	27	87	27	249.96	0.852	-0.231075	0.131972
P28652	Calcium/calmodulin-dependent protein kinase type II subunit beta OS=Mus musculus OX=10090 GN=Camk2b PE=1 SV=2	14	6	17	2	48.58	0.846	-0.24127	0.00145512
P61205	ADP-ribosylation factor 3 OS=Mus musculus OX=10090 GN=Arf3 PE=2 SV=2	60	9	17	9	54.31	0.845	-0.242977	0.468171
Q8BJZ4	28S ribosomal protein S35, mitochondrial OS=Mus musculus OX=10090 GN=Mrps35 PE=1 SV=2	10	2	3	2	9.2	0.844	-0.244685	0.122338
Q8CJG1	Protein argonaute-1 OS=Mus musculus OX=10090 GN=Ago1 PE=1 SV=2	8	6	7	4	16.21	0.843	-0.246395	0.250685
Q8VDM6	Heterogeneous nuclear ribonucleoprotein U-like protein 1 OS=Mus musculus OX=10090 GN=Hnrnpul1 PE=1 SV=1	38	25	133	25	476.54	0.841	-0.249822	0.370556
Q9ET54	Palladin OS=Mus musculus OX=10090 GN=Palld PE=1 SV=2	2	2	4	2	15.03	0.841	-0.249822	0.67224
P68369	Tubulin alpha-1A chain OS=Mus musculus OX=10090 GN=Tuba1a PE=1 SV=1	62	21	213	8	778.53	0.839	-0.253257	0.241319
P63328	Serine/threonine-protein phosphatase 2B catalytic subunit alpha isoform OS=Mus musculus OX=10090 GN=Ppp3ca PE=1 SV=1	14	7	15	6	36.51	0.833	-0.263612	0.0972822
P60710	Actin, cytoplasmic 1 OS=Mus musculus OX=10090 GN=Actb PE=1 SV=1	59	18	122	8	357.56	0.826	-0.275786	0.0974193
P19253	60S ribosomal protein L13a OS=Mus musculus OX=10090 GN=Rpl13a PE=1 SV=4	8	2	4	2	8.37	0.819	-0.288065	0.361864
Q9Z1X4	Interleukin enhancer-binding factor 3 OS=Mus musculus OX=10090 GN=Ilf3 PE=1 SV=2	52	42	248	42	788.46	0.814	-0.296899	0.202951
Q9D6M3	Mitochondrial glutamate carrier 1 OS=Mus musculus OX=10090 GN=Slc25a22 PE=1 SV=1	12	4	6	4	14.54	0.812	-0.300448	0.0727396
E9Q557	Desmoplakin OS=Mus musculus OX=10090 GN=Dsp PE=1 SV=1	2	6	6	6	16.05	0.809	-0.305788	0.194885
Q9D051	Pyruvate dehydrogenase E1 component subunit beta, mitochondrial OS=Mus musculus OX=10090 GN=Pdhb PE=1 SV=1	22	6	13	6	36	0.808	-0.307573	0.488057
Q9JJV2	Profilin-2 OS=Mus musculus OX=10090 GN=Pfn2 PE=1 SV=3	16	2	6	2	16.27	0.805	-0.312939	0.224547
E9QAT4	Protein transport protein Sec16A OS=Mus musculus OX=10090 GN=Sec16a PE=1 SV=1	3	4	6	4	21.55	0.796	-0.32916	0.0586499
P62918	60S ribosomal protein L8 OS=Mus musculus OX=10090 GN=Rpl8 PE=1 SV=2	11	2	10	2	32.63	0.796	-0.32916	0.439007
P14106	Complement C1q subcomponent subunit B OS=Mus musculus OX=10090 GN=C1qb PE=1 SV=2	8	2	5	2	11.49	0.791	-0.33825	0.134556
Q8BH59	Calcium-binding mitochondrial carrier protein Aralar1 OS=Mus musculus OX=10090 GN=Slc25a12 PE=1 SV=1	13	7	21	7	56.82	0.791	-0.33825	0.652038
O08599	Syntaxin-binding protein 1 OS=Mus musculus OX=10090 GN=Stxbp1 PE=1 SV=2	45	20	78	20	253.93	0.79	-0.340075	0.265846
Q9CXY6	Interleukin enhancer-binding factor 2 OS=Mus musculus OX=10090 GN=Ilf2 PE=1 SV=1	35	10	35	10	127.93	0.789	-0.341903	0.273447
P52480	Pyruvate kinase PKM OS=Mus musculus OX=10090 GN=Pkm PE=1 SV=4	30	10	32	10	117.24	0.782	-0.354759	0.827028
P14873	Microtubule-associated protein 1B OS=Mus musculus OX=10090 GN=Map1b PE=1 SV=2	1	2	4	2	8.79	0.78	-0.358454	0.434326
P35980	60S ribosomal protein L18 OS=Mus musculus OX=10090 GN=Rpl18 PE=1 SV=3	10	2	10	2	29.99	0.775	-0.367732	0.247712
P43006	Excitatory amino acid transporter 2 OS=Mus musculus OX=10090 GN=Slc1a2 PE=1 SV=1	18	7	32	7	110.47	0.773	-0.37146	0.00585153
Q9CQE8	RNA transcription, translation and transport factor protein OS=Mus musculus OX=10090 GN=RTRAF PE=1 SV=1	12	2	2	2	6.52	0.773	-0.37146	0.329942
Q8CI94	Glycogen phosphorylase, brain form OS=Mus musculus OX=10090 GN=Pygb PE=1 SV=3	10	7	19	7	56.05	0.773	-0.37146	0.562418
O70133	ATP-dependent RNA helicase A OS=Mus musculus OX=10090 GN=Dhx9 PE=1 SV=2	39	44	280	44	919.98	0.77	-0.37707	0.133512
D3YXK2	Scaffold attachment factor B1 OS=Mus musculus OX=10090 GN=Safb PE=1 SV=2	5	3	6	3	21.72	0.77	-0.37707	0.499441
P99024	Tubulin beta-5 chain OS=Mus musculus OX=10090 GN=Tubb5 PE=1 SV=1	68	27	352	3	1191.71	0.767	-0.382702	0.176654
Q6PDM2	Serine/arginine-rich splicing factor 1 OS=Mus musculus OX=10090 GN=Srsf1 PE=1 SV=3	17	4	12	4	28.41	0.766	-0.384584	0.00552633
Q8BW22	Calcium-responsive transactivator OS=Mus musculus OX=10090 GN=Ss18l1 PE=1 SV=1	8	2	15	2	65.83	0.766	-0.384584	0.0453112
Q91W39	Nuclear receptor coactivator 5 OS=Mus musculus OX=10090 GN=Ncoa5 PE=1 SV=1	11	5	11	5	29.86	0.764	-0.388355	0.324686
Q8CJG0	Protein argonaute-2 OS=Mus musculus OX=10090 GN=Ago2 PE=1 SV=3	17	12	27	10	83.88	0.76	-0.395929	0.13872
Q01405	Protein transport protein Sec23A OS=Mus musculus OX=10090 GN=Sec23a PE=1 SV=2	14	7	13	7	40.64	0.756	-0.403542	0.379909
Q9DBG3	AP-2 complex subunit beta OS=Mus musculus OX=10090 GN=Ap2b1 PE=1 SV=1	3	3	3	3	7.73	0.754	-0.407364	0.022425
P52912	Nucleolysin TIA-1 OS=Mus musculus OX=10090 GN=Tia1 PE=1 SV=1	12	4	7	2	16.19	0.749	-0.416962	0.389813
P68368	Tubulin alpha-4A chain OS=Mus musculus OX=10090 GN=Tuba4a PE=1 SV=1	51	18	188	5	691.4	0.746	-0.422752	0.267449
Q8VIJ6	Splicing factor, proline- and glutamine-rich OS=Mus musculus OX=10090 GN=Sfpq PE=1 SV=1	6	3	6	2	15.04	0.746	-0.422752	0.0758909
Q60930	Voltage-dependent anion-selective channel protein 2 OS=Mus musculus OX=10090 GN=Vdac2 PE=1 SV=2	7	2	11	2	26.91	0.743	-0.428566	0.333658
P38647	Stress-70 protein, mitochondrial OS=Mus musculus OX=10090 GN=Hspa9 PE=1 SV=3	27	15	67	15	228.38	0.741	-0.432455	0.284106
Q9R0P9	Ubiquitin carboxyl-terminal hydrolase isozyme L1 OS=Mus musculus OX=10090 GN=Uchl1 PE=1 SV=1	17	3	10	3	26.68	0.741	-0.432455	0.15724
P84104	Serine/arginine-rich splicing factor 3 OS=Mus musculus OX=10090 GN=Srsf3 PE=1 SV=1	18	2	5	2	10.48	0.737	-0.440263	0.438447
P62806	Histone H4 OS=Mus musculus OX=10090 GN=H4c1 PE=1 SV=2	52	7	35	7	104.14	0.736	-0.442222	0.402452
P47911	60S ribosomal protein L6 OS=Mus musculus OX=10090 GN=Rpl6 PE=1 SV=3	18	5	7	5	20.59	0.735	-0.444184	0.303115
P62245	40S ribosomal protein S15a OS=Mus musculus OX=10090 GN=Rps15a PE=1 SV=2	25	3	5	3	13.17	0.725	-0.463947	0.0519594
Q8BKI2	Trinucleotide repeat-containing gene 6B protein OS=Mus musculus OX=10090 GN=Tnrc6b PE=1 SV=2	8	9	36	9	107.2	0.723	-0.467932	0.0911709
P16546	Spectrin alpha chain, non-erythrocytic 1 OS=Mus musculus OX=10090 GN=Sptan1 PE=1 SV=4	4	6	11	6	28.95	0.719	-0.475936	0.0261667
Q8BFR5	Elongation factor Tu, mitochondrial OS=Mus musculus OX=10090 GN=Tufm PE=1 SV=1	8	3	5	3	11.38	0.716	-0.481969	0.431957
Q8K2B3	Succinate dehydrogenase [ubiquinone] flavoprotein subunit, mitochondrial OS=Mus musculus OX=10090 GN=Sdha PE=1 SV=1	11	6	19	6	52	0.716	-0.481969	0.163005
Q61553	Fascin OS=Mus musculus OX=10090 GN=Fscn1 PE=1 SV=4	13	5	23	5	72.87	0.714	-0.486004	0.199456
Q9DB77	Cytochrome b-c1 complex subunit 2, mitochondrial OS=Mus musculus OX=10090 GN=Uqcrc2 PE=1 SV=1	10	3	7	3	17.79	0.712	-0.490051	0.709876
P63017	Heat shock cognate 71 kDa protein OS=Mus musculus OX=10090 GN=Hspa8 PE=1 SV=1	35	21	94	19	295.46	0.712	-0.490051	0.189785
P62849	40S ribosomal protein S24 OS=Mus musculus OX=10090 GN=Rps24 PE=1 SV=1	20	2	2	2	5.04	0.707	-0.500218	0.487959
P70318	Nucleolysin TIAR OS=Mus musculus OX=10090 GN=Tial1 PE=1 SV=1	20	6	19	4	62.76	0.707	-0.500218	0.341802
Q9CPR5	39S ribosomal protein L15, mitochondrial OS=Mus musculus OX=10090 GN=Mrpl15 PE=1 SV=1	17	4	9	4	26.8	0.705	-0.504305	0.392754
Q02257	Junction plakoglobin OS=Mus musculus OX=10090 GN=Jup PE=1 SV=3	14	8	15	8	38.4	0.705	-0.504305	0.00271604
Q8K2Z2	Pre-mRNA-processing factor 39 OS=Mus musculus OX=10090 GN=Prpf39 PE=1 SV=3	13	7	20	7	68.21	0.701	-0.512514	0.415928
P39053	Dynamin-1 OS=Mus musculus OX=10090 GN=Dnm1 PE=1 SV=2	9	6	12	6	38.69	0.699	-0.516636	0.484
P16858	Glyceraldehyde-3-phosphate dehydrogenase OS=Mus musculus OX=10090 GN=Gapdh PE=1 SV=2	50	10	76	10	285.16	0.695	-0.524915	0.282592
P08553	Neurofilament medium polypeptide OS=Mus musculus OX=10090 GN=Nefm PE=1 SV=4	5	3	8	2	24.78	0.693	-0.529073	0.492011
P25444	40S ribosomal protein S2 OS=Mus musculus OX=10090 GN=Rps2 PE=1 SV=3	8	2	2	2	5.63	0.689	-0.537424	0.232239
P18872	Guanine nucleotide-binding protein G(o) subunit alpha OS=Mus musculus OX=10090 GN=Gnao1 PE=1 SV=3	45	14	50	12	158.5	0.688	-0.53952	0.232156
P10637	Microtubule-associated protein tau OS=Mus musculus OX=10090 GN=Mapt PE=1 SV=3	6	4	11	4	35.31	0.688	-0.53952	0.557418
Q8VEK3	Heterogeneous nuclear ribonucleoprotein U OS=Mus musculus OX=10090 GN=Hnrnpu PE=1 SV=1	33	23	106	23	340.43	0.686	-0.54372	0.193124
Q9WVH9	Fibulin-5 OS=Mus musculus OX=10090 GN=Fbln5 PE=1 SV=1	5	2	5	2	14.61	0.682	-0.552156	0.0116161
P53026	60S ribosomal protein L10a OS=Mus musculus OX=10090 GN=Rpl10a PE=1 SV=3	16	3	13	3	39.67	0.68	-0.556393	0.241712
P61226	Ras-related protein Rap-2b OS=Mus musculus OX=10090 GN=Rap2b PE=1 SV=1	13	2	2	2	4.8	0.679	-0.558517	0.379952
Q501J6	Probable ATP-dependent RNA helicase DDX17 OS=Mus musculus OX=10090 GN=Ddx17 PE=1 SV=1	9	5	11	2	26.54	0.675	-0.567041	0.640316
P47962	60S ribosomal protein L5 OS=Mus musculus OX=10090 GN=Rpl5 PE=1 SV=3	21	4	8	4	21.36	0.661	-0.597278	0.886513
O88291	DBIRD complex subunit ZNF326 OS=Mus musculus OX=10090 GN=Znf326 PE=1 SV=1	19	8	25	8	71	0.654	-0.612637	0.280839
P14094	Sodium/potassium-transporting ATPase subunit beta-1 OS=Mus musculus OX=10090 GN=Atp1b1 PE=1 SV=1	8	2	7	2	19.03	0.653	-0.614845	0.266776
Q91W89	Alpha-mannosidase 2C1 OS=Mus musculus OX=10090 GN=Man2c1 PE=1 SV=1	26	18	60	18	217.43	0.651	-0.619271	0.211838
Q91V12	Cytosolic acyl coenzyme A thioester hydrolase OS=Mus musculus OX=10090 GN=Acot7 PE=1 SV=2	13	3	6	3	20.46	0.65	-0.621488	0.523843
P12970	60S ribosomal protein L7a OS=Mus musculus OX=10090 GN=Rpl7a PE=1 SV=2	21	4	8	4	27.46	0.648	-0.625934	0.270504
P16330	2',3'-cyclic-nucleotide 3'-phosphodiesterase OS=Mus musculus OX=10090 GN=Cnp PE=1 SV=3	39	17	64	16	205.76	0.643	-0.637109	0.550551
P61358	60S ribosomal protein L27 OS=Mus musculus OX=10090 GN=Rpl27 PE=1 SV=2	29	3	7	3	17.41	0.637	-0.650635	0.366844
Q9WVG6	Histone-arginine methyltransferase CARM1 OS=Mus musculus OX=10090 GN=Carm1 PE=1 SV=2	17	9	17	9	55.2	0.629	-0.668868	0.258116
O35295	Transcriptional activator protein Pur-beta OS=Mus musculus OX=10090 GN=Purb PE=1 SV=3	9	2	2	2	4.47	0.629	-0.668868	1.66744
P84091	AP-2 complex subunit mu OS=Mus musculus OX=10090 GN=Ap2m1 PE=1 SV=1	20	9	27	9	64.66	0.627	-0.673463	0.197864
Q9CX86	Heterogeneous nuclear ribonucleoprotein A0 OS=Mus musculus OX=10090 GN=Hnrnpa0 PE=1 SV=1	32	8	48	6	128.61	0.623	-0.682696	0.286713
P97427	Dihydropyrimidinase-related protein 1 OS=Mus musculus OX=10090 GN=Crmp1 PE=1 SV=1	15	7	27	4	84.98	0.61	-0.713119	0.592475
Q07076	Annexin A7 OS=Mus musculus OX=10090 GN=Anxa7 PE=1 SV=2	6	3	6	3	13.37	0.607	-0.720232	0.3704
P17427	AP-2 complex subunit alpha-2 OS=Mus musculus OX=10090 GN=Ap2a2 PE=1 SV=2	6	5	9	3	21.66	0.599	-0.739372	0.458828
P05132	cAMP-dependent protein kinase catalytic subunit alpha OS=Mus musculus OX=10090 GN=Prkaca PE=1 SV=3	6	2	2	2	5.71	0.596	-0.746616	0.147899
Q9ER88	28S ribosomal protein S29, mitochondrial OS=Mus musculus OX=10090 GN=Dap3 PE=1 SV=1	6	2	5	2	11.28	0.594	-0.751465	0.553663
P11499	Heat shock protein HSP 90-beta OS=Mus musculus OX=10090 GN=Hsp90ab1 PE=1 SV=3	9	5	10	5	29.08	0.579	-0.788365	1.22172
O08553	Dihydropyrimidinase-related protein 2 OS=Mus musculus OX=10090 GN=Dpysl2 PE=1 SV=2	29	12	38	9	115.03	0.562	-0.831358	0.639881
O55143	Sarcoplasmic/endoplasmic reticulum calcium ATPase 2 OS=Mus musculus OX=10090 GN=Atp2a2 PE=1 SV=2	2	2	3	2	5.97	0.558	-0.841663	0.620343
P62482	Voltage-gated potassium channel subunit beta-2 OS=Mus musculus OX=10090 GN=Kcnab2 PE=1 SV=1	11	3	8	3	33.59	0.558	-0.841663	0.210986
P46096	Synaptotagmin-1 OS=Mus musculus OX=10090 GN=Syt1 PE=1 SV=1	23	9	18	6	51.92	0.556	-0.846843	0.472374
Q9Z1G4	V-type proton ATPase 116 kDa subunit a1 OS=Mus musculus OX=10090 GN=Atp6v0a1 PE=1 SV=3	12	8	23	8	58.85	0.553	-0.854649	0.212469
P43277	Histone H1.3 OS=Mus musculus OX=10090 GN=H1-3 PE=1 SV=2	11	5	14	5	36.95	0.549	-0.865122	0.200773
Q62188	Dihydropyrimidinase-related protein 3 OS=Mus musculus OX=10090 GN=Dpysl3 PE=1 SV=1	11	5	13	2	30.41	0.541	-0.8863	0.0695927
O88935	Synapsin-1 OS=Mus musculus OX=10090 GN=Syn1 PE=1 SV=2	23	10	30	9	105.71	0.538	-0.894322	0.382213
P31938	Dual specificity mitogen-activated protein kinase kinase 1 OS=Mus musculus OX=10090 GN=Map2k1 PE=1 SV=2	6	2	2	2	5.11	0.502	-0.994241	0.175526
P35979	60S ribosomal protein L12 OS=Mus musculus OX=10090 GN=Rpl12 PE=1 SV=2	15	2	3	2	10.39	0.428	-1.22432	0.446883
P63158	High mobility group protein B1 OS=Mus musculus OX=10090 GN=Hmgb1 PE=1 SV=2	14	2	4	2	16.04	0.422	-1.24469	0.10227
Q6PIE5	Sodium/potassium-transporting ATPase subunit alpha-2 OS=Mus musculus OX=10090 GN=Atp1a2 PE=1 SV=1	15	11	49	2	160.81		#VALUE!
G5E829	Plasma membrane calcium-transporting ATPase 1 OS=Mus musculus OX=10090 GN=Atp2b1 PE=1 SV=1	3	2	2	2	5.68		#VALUE!
