## Supplementary Data 2 for "Bioorthogonal chemical labelling of endogenous neurotransmitter receptors in living mouse brains"

### Sheet: Caption
	Supplementary Data 2 : List of proteins identified in IP MS/MS experiments of mGlu1 labeled with Ax647. After injection of labeling reagent (CmGlu1M; 100 µM x 4.5 µL, 20 h.) or DMSO control (Same amount as DMSO derived from labeling reagent) into lateral ventricle, the desired mouse brain tissues were isolated and lysed in RIPA buffer. The Ax647-labeled proteins were immunoprecipitated with anti-…
Accession	Uniprot Accession IDs
# PSMs	The total number of identified peptide sequences (peptide spectrum matches) for the protein

### Sheet: mGlu1 in Cb
Accession	Description	Coverage [%]	# Peptides	# PSMs	# Unique Peptides	Score Sequest HT	Abundance Ratio: CmGlu1M (+)/(-)	Log2(Ratio)
P97772	Metabotropic glutamate receptor 1 OS=Mus musculus OX=10090 GN=Grm1 PE=1 SV=2	25	27	59	27	168.57	30.664	4.93847
Q60932	Voltage-dependent anion-selective channel protein 1 OS=Mus musculus OX=10090 GN=Vdac1 PE=1 SV=3	28	7	15	6	43.47	3.506	1.80983
P17710	Hexokinase-1 OS=Mus musculus OX=10090 GN=Hk1 PE=1 SV=3	22	19	42	19	119.09	3.391	1.76171
Q60930	Voltage-dependent anion-selective channel protein 2 OS=Mus musculus OX=10090 GN=Vdac2 PE=1 SV=2	20	5	11	5	25.77	2.582	1.36849
E9Q557	Desmoplakin OS=Mus musculus OX=10090 GN=Dsp PE=1 SV=1	2	5	8	5	12.95	1.723	0.784923
P63158	High mobility group protein B1 OS=Mus musculus OX=10090 GN=Hmgb1 PE=1 SV=2	29	4	12	4	45.98	1.64	0.713696
Q02257	Junction plakoglobin OS=Mus musculus OX=10090 GN=Jup PE=1 SV=3	13	7	20	7	65	1.463	0.54893
P01029	Complement C4-B OS=Mus musculus OX=10090 GN=C4b PE=1 SV=3	3	3	6	3	11.42	1.416	0.501821
P28665	Murinoglobulin-1 OS=Mus musculus OX=10090 GN=Mug1 PE=1 SV=3	3	4	7	4	15.35	1.303	0.381837
Q8CI61	BAG family molecular chaperone regulator 4 OS=Mus musculus OX=10090 GN=Bag4 PE=1 SV=2	10	5	8	5	18.22	1.286	0.362891
E9QAT4	Protein transport protein Sec16A OS=Mus musculus OX=10090 GN=Sec16a PE=1 SV=1	4	5	10	5	26.44	1.28	0.356144
Q07076	Annexin A7 OS=Mus musculus OX=10090 GN=Anxa7 PE=1 SV=2	10	4	9	4	10.1	1.26	0.333424
P62307	Small nuclear ribonucleoprotein F OS=Mus musculus OX=10090 GN=Snrpf PE=1 SV=1	24	2	7	2	16.83	1.231	0.299831
O88935	Synapsin-1 OS=Mus musculus OX=10090 GN=Syn1 PE=1 SV=2	18	7	13	6	43.22	1.181	0.240009
Q9R0K7	Plasma membrane calcium-transporting ATPase 2 OS=Mus musculus OX=10090 GN=Atp2b2 PE=1 SV=2	6	6	12	6	35.68	1.176	0.233888
O08553	Dihydropyrimidinase-related protein 2 OS=Mus musculus OX=10090 GN=Dpysl2 PE=1 SV=2	6	3	10	2	22.45	1.134	0.181421
Q9DB77	Cytochrome b-c1 complex subunit 2, mitochondrial OS=Mus musculus OX=10090 GN=Uqcrc2 PE=1 SV=1	10	3	7	3	19.84	1.123	0.167358
P62983	Ubiquitin-40S ribosomal protein S27a OS=Mus musculus OX=10090 GN=Rps27a PE=1 SV=2	34	5	18	5	44.76	1.12	0.163499
P11881	Inositol 1,4,5-trisphosphate receptor type 1 OS=Mus musculus OX=10090 GN=Itpr1 PE=1 SV=2	6	11	20	11	44.26	1.112	0.153157
P35700	Peroxiredoxin-1 OS=Mus musculus OX=10090 GN=Prdx1 PE=1 SV=1	15	2	5	2	11.02	1.095	0.130931
Q8CAQ8	MICOS complex subunit Mic60 OS=Mus musculus OX=10090 GN=Immt PE=1 SV=1	4	3	9	3	19.13	1.094	0.129613
P02301	Histone H3.3C OS=Mus musculus OX=10090 GN=H3-5 PE=3 SV=3	26	5	19	5	15.01	1.091	0.125651
P63318	Protein kinase C gamma type OS=Mus musculus OX=10090 GN=Prkcg PE=1 SV=1	21	11	18	11	45.17	1.078	0.108357
P18760	Cofilin-1 OS=Mus musculus OX=10090 GN=Cfl1 PE=1 SV=3	49	5	17	5	52.92	1.065	0.0908534
P56564	Excitatory amino acid transporter 1 OS=Mus musculus OX=10090 GN=Slc1a3 PE=1 SV=2	13	5	17	4	57.22	1.062	0.0867838
Q9Z130	Heterogeneous nuclear ribonucleoprotein D-like OS=Mus musculus OX=10090 GN=Hnrnpdl PE=1 SV=1	43	15	93	13	305.42	1.056	0.0786098
Q6PDM2	Serine/arginine-rich splicing factor 1 OS=Mus musculus OX=10090 GN=Srsf1 PE=1 SV=3	17	4	10	4	19.3	1.056	0.0786098
Q91V14	Solute carrier family 12 member 5 OS=Mus musculus OX=10090 GN=Slc12a5 PE=1 SV=2	3	3	7	3	12.29	1.054	0.0758749
Q9D0M5	Dynein light chain 2, cytoplasmic OS=Mus musculus OX=10090 GN=Dynll2 PE=1 SV=1	33	3	6	3	11	1.054	0.0758749
P62806	Histone H4 OS=Mus musculus OX=10090 GN=H4c1 PE=1 SV=2	52	7	33	7	98.81	1.051	0.0717627
P97427	Dihydropyrimidinase-related protein 1 OS=Mus musculus OX=10090 GN=Crmp1 PE=1 SV=1	15	5	10	4	27.38	1.045	0.0635029
Q8C2Q3	RNA-binding protein 14 OS=Mus musculus OX=10090 GN=Rbm14 PE=1 SV=1	7	4	9	4	24.05	1.044	0.0621217
Q8VDN2	Sodium/potassium-transporting ATPase subunit alpha-1 OS=Mus musculus OX=10090 GN=Atp1a1 PE=1 SV=1	15	12	58	3	147.8	1.041	0.0579701
Q3TXX4	Vesicular glutamate transporter 1 OS=Mus musculus OX=10090 GN=Slc17a7 PE=1 SV=2	8	4	12	4	30.2	1.037	0.0524159
P10853	Histone H2B type 1-F/J/L OS=Mus musculus OX=10090 GN=H2bc7 PE=1 SV=2	41	6	28	6	65.63	1.034	0.0482362
P01027	Complement C3 OS=Mus musculus OX=10090 GN=C3 PE=1 SV=3	1	3	8	3	15.55	1.032	0.045443
Q9WUB3	Glycogen phosphorylase, muscle form OS=Mus musculus OX=10090 GN=Pygm PE=1 SV=3	14	9	22	5	66.4	1.026	0.0370307
P28651	Carbonic anhydrase-related protein OS=Mus musculus OX=10090 GN=Ca8 PE=1 SV=5	13	3	7	3	20.18	1.023	0.0328061
P62631	Elongation factor 1-alpha 2 OS=Mus musculus OX=10090 GN=Eef1a2 PE=1 SV=1	20	7	26	3	76.71	1.013	0.0186342
P51881	ADP/ATP translocase 2 OS=Mus musculus OX=10090 GN=Slc25a5 PE=1 SV=3	37	11	59	4	109.36	1.012	0.0172093
P53994	Ras-related protein Rab-2A OS=Mus musculus OX=10090 GN=Rab2a PE=1 SV=1	44	7	15	7	53.76	1.008	0.0114956
Q8VHI3	GDP-fucose protein O-fucosyltransferase 2 OS=Mus musculus OX=10090 GN=Pofut2 PE=1 SV=1	12	4	9	4	30.59	1.007	0.0100637
Q80VC6	tRNA selenocysteine 1-associated protein 1 OS=Mus musculus OX=10090 GN=Trnau1ap PE=1 SV=2	6	2	5	2	6.48	1	0
P63101	14-3-3 protein zeta/delta OS=Mus musculus OX=10090 GN=Ywhaz PE=1 SV=1	15	3	7	2	18.73	0.993	-0.0101344
P24369	Peptidyl-prolyl cis-trans isomerase B OS=Mus musculus OX=10090 GN=Ppib PE=1 SV=2	10	2	5	2	5.71	0.993	-0.0101344
Q9ERU3	Zinc finger protein 22 OS=Mus musculus OX=10090 GN=Znf22 PE=1 SV=2	30	6	18	6	25.72	0.99	-0.0144996
P14106	Complement C1q subcomponent subunit B OS=Mus musculus OX=10090 GN=C1qb PE=1 SV=2	11	3	7	2	9.79	0.983	-0.0247367
Q64332	Synapsin-2 OS=Mus musculus OX=10090 GN=Syn2 PE=1 SV=2	17	6	13	5	43.76	0.975	-0.0365259
Q01405	Protein transport protein Sec23A OS=Mus musculus OX=10090 GN=Sec23a PE=1 SV=2	16	8	18	8	57.03	0.974	-0.0380063
P18872	Guanine nucleotide-binding protein G(o) subunit alpha OS=Mus musculus OX=10090 GN=Gnao1 PE=1 SV=3	35	10	37	8	100.96	0.969	-0.0454314
P16858	Glyceraldehyde-3-phosphate dehydrogenase OS=Mus musculus OX=10090 GN=Gapdh PE=1 SV=2	56	14	70	14	256.33	0.962	-0.0558912
Q9JII5	DAZ-associated protein 1 OS=Mus musculus OX=10090 GN=Dazap1 PE=1 SV=2	21	5	19	5	51.85	0.962	-0.0558912
P62996	Transformer-2 protein homolog beta OS=Mus musculus OX=10090 GN=Tra2b PE=1 SV=1	15	4	8	4	20.36	0.961	-0.0573917
P17182	Alpha-enolase OS=Mus musculus OX=10090 GN=Eno1 PE=1 SV=3	20	9	20	7	42.51	0.958	-0.0619024
P48962	ADP/ATP translocase 1 OS=Mus musculus OX=10090 GN=Slc25a4 PE=1 SV=4	42	13	69	6	135.12	0.958	-0.0619024
P16125	L-lactate dehydrogenase B chain OS=Mus musculus OX=10090 GN=Ldhb PE=1 SV=2	7	2	5	2	12.12	0.956	-0.0649175
Q9R0U0	Serine/arginine-rich splicing factor 10 OS=Mus musculus OX=10090 GN=Srsf10 PE=1 SV=2	18	4	7	4	27.7	0.953	-0.0694519
Q9WVH9	Fibulin-5 OS=Mus musculus OX=10090 GN=Fbln5 PE=1 SV=1	7	3	6	3	14.77	0.952	-0.0709665
Q68FD5	Clathrin heavy chain 1 OS=Mus musculus OX=10090 GN=Cltc PE=1 SV=3	21	27	72	27	198.48	0.945	-0.0816138
Q9WUA3	ATP-dependent 6-phosphofructokinase, platelet type OS=Mus musculus OX=10090 GN=Pfkp PE=1 SV=1	5	3	8	2	13.61	0.944	-0.0831412
P20029	Endoplasmic reticulum chaperone BiP OS=Mus musculus OX=10090 GN=Hspa5 PE=1 SV=3	23	13	40	11	114.1	0.939	-0.0908029
Q99KX1	Myeloid leukemia factor 2 OS=Mus musculus OX=10090 GN=Mlf2 PE=1 SV=1	7	2	5	2	9.31	0.936	-0.0954196
Q9D051	Pyruvate dehydrogenase E1 component subunit beta, mitochondrial OS=Mus musculus OX=10090 GN=Pdhb PE=1 SV=1	17	5	10	5	24.64	0.933	-0.100051
P62245	40S ribosomal protein S15a OS=Mus musculus OX=10090 GN=Rps15a PE=1 SV=2	32	4	10	4	25.7	0.931	-0.103147
P56480	ATP synthase subunit beta, mitochondrial OS=Mus musculus OX=10090 GN=Atp5f1b PE=1 SV=2	23	8	21	8	72.37	0.931	-0.103147
Q8CJG0	Protein argonaute-2 OS=Mus musculus OX=10090 GN=Ago2 PE=1 SV=3	25	17	35	15	100.5	0.929	-0.106249
O08709	Peroxiredoxin-6 OS=Mus musculus OX=10090 GN=Prdx6 PE=1 SV=3	22	3	5	3	14.95	0.928	-0.107803
Q9CQI6	Coactosin-like protein OS=Mus musculus OX=10090 GN=Cotl1 PE=1 SV=3	38	7	18	7	30.58	0.925	-0.112475
P63001	Ras-related C3 botulinum toxin substrate 1 OS=Mus musculus OX=10090 GN=Rac1 PE=1 SV=1	17	3	8	2	6.16	0.925	-0.112475
Q8C854	Myelin expression factor 2 OS=Mus musculus OX=10090 GN=Myef2 PE=1 SV=1	4	2	6	2	17.09	0.925	-0.112475
P28652	Calcium/calmodulin-dependent protein kinase type II subunit beta OS=Mus musculus OX=10090 GN=Camk2b PE=1 SV=2	10	5	16	5	30.45	0.916	-0.12658
Q60668	Heterogeneous nuclear ribonucleoprotein D0 OS=Mus musculus OX=10090 GN=Hnrnpd PE=1 SV=2	35	16	103	14	299.05	0.915	-0.128156
P28798	Progranulin OS=Mus musculus OX=10090 GN=Grn PE=1 SV=2	11	4	6	4	18.26	0.911	-0.134477
P68033	Actin, alpha cardiac muscle 1 OS=Mus musculus OX=10090 GN=Actc1 PE=1 SV=1	36	12	94	2	223.97	0.911	-0.134477
Q6ZWV7	60S ribosomal protein L35 OS=Mus musculus OX=10090 GN=Rpl35 PE=1 SV=1	26	3	10	3	25.99	0.907	-0.140826
P17427	AP-2 complex subunit alpha-2 OS=Mus musculus OX=10090 GN=Ap2a2 PE=1 SV=2	6	4	7	4	15.9	0.905	-0.14401
Q8K2Z2	Pre-mRNA-processing factor 39 OS=Mus musculus OX=10090 GN=Prpf39 PE=1 SV=3	18	10	25	10	91.05	0.898	-0.155213
P60202	Myelin proteolipid protein OS=Mus musculus OX=10090 GN=Plp1 PE=1 SV=2	8	2	6	2	14.88	0.895	-0.16004
Q8BIF2	RNA binding protein fox-1 homolog 3 OS=Mus musculus OX=10090 GN=Rbfox3 PE=1 SV=2	17	6	21	3	56.76	0.894	-0.161653
Q03265	ATP synthase subunit alpha, mitochondrial OS=Mus musculus OX=10090 GN=Atp5f1a PE=1 SV=1	47	22	87	22	238.08	0.894	-0.161653
O55143	Sarcoplasmic/endoplasmic reticulum calcium ATPase 2 OS=Mus musculus OX=10090 GN=Atp2a2 PE=1 SV=2	8	7	18	7	33.36	0.891	-0.166503
Q8BKI2	Trinucleotide repeat-containing gene 6B protein OS=Mus musculus OX=10090 GN=Tnrc6b PE=1 SV=2	6	7	24	7	79.57	0.89	-0.168123
P23506	Protein-L-isoaspartate(D-aspartate) O-methyltransferase OS=Mus musculus OX=10090 GN=Pcmt1 PE=1 SV=3	31	6	22	6	70.54	0.889	-0.169745
Q91W89	Alpha-mannosidase 2C1 OS=Mus musculus OX=10090 GN=Man2c1 PE=1 SV=1	21	16	54	16	167.64	0.889	-0.169745
Q9DBR0	A-kinase anchor protein 8 OS=Mus musculus OX=10090 GN=Akap8 PE=1 SV=1	18	9	26	9	50.38	0.888	-0.171368
P63017	Heat shock cognate 71 kDa protein OS=Mus musculus OX=10090 GN=Hspa8 PE=1 SV=1	44	25	86	23	261.52	0.888	-0.171368
Q9CR62	Mitochondrial 2-oxoglutarate/malate carrier protein OS=Mus musculus OX=10090 GN=Slc25a11 PE=1 SV=3	24	7	19	7	53.57	0.884	-0.177882
P20152	Vimentin OS=Mus musculus OX=10090 GN=Vim PE=1 SV=3	9	4	11	2	22.95	0.876	-0.190997
P35279	Ras-related protein Rab-6A OS=Mus musculus OX=10090 GN=Rab6a PE=1 SV=4	16	4	16	3	37.24	0.876	-0.190997
P08553	Neurofilament medium polypeptide OS=Mus musculus OX=10090 GN=Nefm PE=1 SV=4	6	4	11	2	26.9	0.874	-0.194295
Q8CI94	Glycogen phosphorylase, brain form OS=Mus musculus OX=10090 GN=Pygb PE=1 SV=3	16	11	31	7	72.1	0.87	-0.200913
Q8CJG1	Protein argonaute-1 OS=Mus musculus OX=10090 GN=Ago1 PE=1 SV=2	16	10	24	8	62.72	0.87	-0.200913
Q6PIC6	Sodium/potassium-transporting ATPase subunit alpha-3 OS=Mus musculus OX=10090 GN=Atp1a3 PE=1 SV=1	26	21	90	11	249.77	0.868	-0.204233
Q80SW1	S-adenosylhomocysteine hydrolase-like protein 1 OS=Mus musculus OX=10090 GN=Ahcyl1 PE=1 SV=1	10	6	20	6	37.96	0.868	-0.204233
Q8K274	Ketosamine-3-kinase OS=Mus musculus OX=10090 GN=Fn3krp PE=1 SV=2	19	4	7	4	13.29	0.865	-0.209228
Q9JIS5	Synaptic vesicle glycoprotein 2A OS=Mus musculus OX=10090 GN=Sv2a PE=1 SV=1	3	2	8	2	16.16	0.863	-0.212568
P52480	Pyruvate kinase PKM OS=Mus musculus OX=10090 GN=Pkm PE=1 SV=4	33	11	27	11	70.81	0.862	-0.21424
Q9ET54	Palladin OS=Mus musculus OX=10090 GN=Palld PE=1 SV=2	6	6	11	6	35.05	0.862	-0.21424
Q9CX86	Heterogeneous nuclear ribonucleoprotein A0 OS=Mus musculus OX=10090 GN=Hnrnpa0 PE=1 SV=1	39	10	74	8	182.32	0.862	-0.21424
P62827	GTP-binding nuclear protein Ran OS=Mus musculus OX=10090 GN=Ran PE=1 SV=3	27	5	14	5	38.72	0.858	-0.22095
P11499	Heat shock protein HSP 90-beta OS=Mus musculus OX=10090 GN=Hsp90ab1 PE=1 SV=3	10	6	14	6	37.3	0.857	-0.222633
Q8K2B3	Succinate dehydrogenase [ubiquinone] flavoprotein subunit, mitochondrial OS=Mus musculus OX=10090 GN=Sdha PE=1 SV=1	14	8	17	8	53.27	0.857	-0.222633
Q9Z1G4	V-type proton ATPase 116 kDa subunit a1 OS=Mus musculus OX=10090 GN=Atp6v0a1 PE=1 SV=3	7	4	10	4	22.37	0.856	-0.224317
Q9JIF0	Protein arginine N-methyltransferase 1 OS=Mus musculus OX=10090 GN=Prmt1 PE=1 SV=1	36	10	22	8	71.39	0.854	-0.227692
P60710	Actin, cytoplasmic 1 OS=Mus musculus OX=10090 GN=Actb PE=1 SV=1	50	15	114	5	306.72	0.854	-0.227692
Q99020	Heterogeneous nuclear ribonucleoprotein A/B OS=Mus musculus OX=10090 GN=Hnrnpab PE=1 SV=1	36	11	44	10	121	0.852	-0.231075
Q8BH59	Calcium-binding mitochondrial carrier protein Aralar1 OS=Mus musculus OX=10090 GN=Slc25a12 PE=1 SV=1	12	7	18	7	42.97	0.848	-0.237864
P47857	ATP-dependent 6-phosphofructokinase, muscle type OS=Mus musculus OX=10090 GN=Pfkm PE=1 SV=3	15	9	27	8	73.58	0.847	-0.239566
P17183	Gamma-enolase OS=Mus musculus OX=10090 GN=Eno2 PE=1 SV=2	10	4	5	2	5.55	0.847	-0.239566
P16330	2',3'-cyclic-nucleotide 3'-phosphodiesterase OS=Mus musculus OX=10090 GN=Cnp PE=1 SV=3	36	16	48	15	127.82	0.847	-0.239566
O08599	Syntaxin-binding protein 1 OS=Mus musculus OX=10090 GN=Stxbp1 PE=1 SV=2	38	16	72	16	207.97	0.844	-0.244685
P68369	Tubulin alpha-1A chain OS=Mus musculus OX=10090 GN=Tuba1a PE=1 SV=1	61	20	141	7	493.46	0.844	-0.244685
Q9D6F9	Tubulin beta-4A chain OS=Mus musculus OX=10090 GN=Tubb4a PE=1 SV=3	72	24	221	4	706.47	0.842	-0.248108
O88291	DBIRD complex subunit ZNF326 OS=Mus musculus OX=10090 GN=Znf326 PE=1 SV=1	16	8	25	8	56.74	0.84	-0.251539
P70333	Heterogeneous nuclear ribonucleoprotein H2 OS=Mus musculus OX=10090 GN=Hnrnph2 PE=1 SV=1	39	13	132	5	385.69	0.84	-0.251539
P68368	Tubulin alpha-4A chain OS=Mus musculus OX=10090 GN=Tuba4a PE=1 SV=1	51	18	125	5	445.86	0.84	-0.251539
P08551	Neurofilament light polypeptide OS=Mus musculus OX=10090 GN=Nefl PE=1 SV=5	14	7	13	5	16.76	0.839	-0.253257
P14094	Sodium/potassium-transporting ATPase subunit beta-1 OS=Mus musculus OX=10090 GN=Atp1b1 PE=1 SV=1	14	4	9	4	21.15	0.839	-0.253257
Q8BW22	Calcium-responsive transactivator OS=Mus musculus OX=10090 GN=Ss18l1 PE=1 SV=1	14	3	11	3	43.61	0.839	-0.253257
P09411	Phosphoglycerate kinase 1 OS=Mus musculus OX=10090 GN=Pgk1 PE=1 SV=4	19	6	17	6	37.04	0.839	-0.253257
P05064	Fructose-bisphosphate aldolase A OS=Mus musculus OX=10090 GN=Aldoa PE=1 SV=2	10	3	8	3	12.41	0.838	-0.254978
P63011	Ras-related protein Rab-3A OS=Mus musculus OX=10090 GN=Rab3a PE=1 SV=1	41	8	21	7	48.42	0.836	-0.258425
Q8VIJ6	Splicing factor, proline- and glutamine-rich OS=Mus musculus OX=10090 GN=Sfpq PE=1 SV=1	8	5	11	4	24.92	0.835	-0.260152
P70202	Latexin OS=Mus musculus OX=10090 GN=Lxn PE=1 SV=2	20	3	8	3	21.81	0.834	-0.261881
Q9D023	Mitochondrial pyruvate carrier 2 OS=Mus musculus OX=10090 GN=Mpc2 PE=1 SV=1	19	2	5	2	10.95	0.832	-0.265345
P43006	Excitatory amino acid transporter 2 OS=Mus musculus OX=10090 GN=Slc1a2 PE=1 SV=1	14	6	17	6	66.79	0.832	-0.265345
Q9CZ13	Cytochrome b-c1 complex subunit 1, mitochondrial OS=Mus musculus OX=10090 GN=Uqcrc1 PE=1 SV=2	24	9	25	9	72.99	0.832	-0.265345
Q9Z1X4	Interleukin enhancer-binding factor 3 OS=Mus musculus OX=10090 GN=Ilf3 PE=1 SV=2	67	49	294	49	824.51	0.83	-0.268817
Q05920	Pyruvate carboxylase, mitochondrial OS=Mus musculus OX=10090 GN=Pc PE=1 SV=1	3	2	3	2	7.31	0.83	-0.268817
P62849	40S ribosomal protein S24 OS=Mus musculus OX=10090 GN=Rps24 PE=1 SV=1	20	2	5	2	16.1	0.828	-0.272297
Q8K183	Pyridoxal kinase OS=Mus musculus OX=10090 GN=Pdxk PE=1 SV=1	9	2	5	2	15.03	0.822	-0.28279
Q6A0A9	Constitutive coactivator of PPAR-gamma-like protein 1 OS=Mus musculus OX=10090 GN=FAM120A PE=1 SV=2	10	8	18	7	49.13	0.82	-0.286304
Q9Z2I9	Succinate--CoA ligase [ADP-forming] subunit beta, mitochondrial OS=Mus musculus OX=10090 GN=Sucla2 PE=1 SV=2	13	6	18	6	29.36	0.815	-0.295128
Q8BG05	Heterogeneous nuclear ribonucleoprotein A3 OS=Mus musculus OX=10090 GN=Hnrnpa3 PE=1 SV=1	56	32	652	30	2195.25	0.814	-0.296899
Q99LC3	NADH dehydrogenase [ubiquinone] 1 alpha subcomplex subunit 10, mitochondrial OS=Mus musculus OX=10090 GN=Ndufa10 PE=1 SV=1	7	2	4	2	1.77	0.814	-0.296899
Q6PIE5	Sodium/potassium-transporting ATPase subunit alpha-2 OS=Mus musculus OX=10090 GN=Atp1a2 PE=1 SV=1	16	13	56	4	158.78	0.811	-0.302226
O35295	Transcriptional activator protein Pur-beta OS=Mus musculus OX=10090 GN=Purb PE=1 SV=3	23	7	17	5	19.6	0.811	-0.302226
Q62167	ATP-dependent RNA helicase DDX3X OS=Mus musculus OX=10090 GN=Ddx3x PE=1 SV=3	16	9	19	8	50.73	0.809	-0.305788
Q9Z2X1	Heterogeneous nuclear ribonucleoprotein F OS=Mus musculus OX=10090 GN=Hnrnpf PE=1 SV=3	43	12	87	10	241.95	0.809	-0.305788
Q9R171	Cerebellin-1 OS=Mus musculus OX=10090 GN=Cbln1 PE=1 SV=1	11	3	10	2	15.91	0.807	-0.309359
P14148	60S ribosomal protein L7 OS=Mus musculus OX=10090 GN=Rpl7 PE=1 SV=2	31	11	34	11	89.38	0.806	-0.311148
P29341	Polyadenylate-binding protein 1 OS=Mus musculus OX=10090 GN=Pabpc1 PE=1 SV=2	27	15	47	14	118.69	0.806	-0.311148
P38647	Stress-70 protein, mitochondrial OS=Mus musculus OX=10090 GN=Hspa9 PE=1 SV=3	35	20	75	20	239.24	0.803	-0.316528
O35737	Heterogeneous nuclear ribonucleoprotein H OS=Mus musculus OX=10090 GN=Hnrnph1 PE=1 SV=3	44	14	157	5	477.95	0.802	-0.318326
Q91VR2	ATP synthase subunit gamma, mitochondrial OS=Mus musculus OX=10090 GN=Atp5f1c PE=1 SV=1	28	9	30	9	79.89	0.802	-0.318326
Q8BFR5	Elongation factor Tu, mitochondrial OS=Mus musculus OX=10090 GN=Tufm PE=1 SV=1	8	3	9	3	21.43	0.802	-0.318326
P70318	Nucleolysin TIAR OS=Mus musculus OX=10090 GN=Tial1 PE=1 SV=1	27	9	26	6	83.05	0.801	-0.320126
P32067	Lupus La protein homolog OS=Mus musculus OX=10090 GN=Ssb PE=1 SV=1	13	4	7	4	20.36	0.799	-0.323733
Q9WV02	RNA-binding motif protein, X chromosome OS=Mus musculus OX=10090 GN=Rbmx PE=1 SV=1	43	19	85	3	166.28	0.797	-0.327348
Q8CIG8	Protein arginine N-methyltransferase 5 OS=Mus musculus OX=10090 GN=Prmt5 PE=1 SV=3	10	7	12	7	24.02	0.796	-0.32916
Q99K48	Non-POU domain-containing octamer-binding protein OS=Mus musculus OX=10090 GN=Nono PE=1 SV=3	12	7	14	6	27.2	0.796	-0.32916
Q8BP71	RNA binding protein fox-1 homolog 2 OS=Mus musculus OX=10090 GN=Rbfox2 PE=1 SV=2	10	5	23	2	64.09	0.794	-0.332789
Q62376	U1 small nuclear ribonucleoprotein 70 kDa OS=Mus musculus OX=10090 GN=Snrnp70 PE=1 SV=2	20	8	25	8	54.68	0.794	-0.332789
Q80XN0	D-beta-hydroxybutyrate dehydrogenase, mitochondrial OS=Mus musculus OX=10090 GN=Bdh1 PE=1 SV=2	15	3	6	3	9.26	0.792	-0.336428
Q9CXW2	28S ribosomal protein S22, mitochondrial OS=Mus musculus OX=10090 GN=Mrps22 PE=1 SV=1	9	3	5	3	10.65	0.79	-0.340075
P49312	Heterogeneous nuclear ribonucleoprotein A1 OS=Mus musculus OX=10090 GN=Hnrnpa1 PE=1 SV=2	63	26	316	21	944.37	0.788	-0.343732
Q9ERD7	Tubulin beta-3 chain OS=Mus musculus OX=10090 GN=Tubb3 PE=1 SV=1	57	22	155	8	473.56	0.788	-0.343732
Q501J6	Probable ATP-dependent RNA helicase DDX17 OS=Mus musculus OX=10090 GN=Ddx17 PE=1 SV=1	29	16	45	9	88.48	0.784	-0.351074
Q61545	RNA-binding protein EWS OS=Mus musculus OX=10090 GN=Ewsr1 PE=1 SV=2	16	9	89	9	319.33	0.781	-0.356606
Q921F4	Heterogeneous nuclear ribonucleoprotein L-like OS=Mus musculus OX=10090 GN=Hnrnpll PE=1 SV=3	17	7	19	7	53.79	0.775	-0.367732
Q60749	KH domain-containing, RNA-binding, signal transduction-associated protein 1 OS=Mus musculus OX=10090 GN=Khdrbs1 PE=1 SV=2	14	7	26	6	77.01	0.775	-0.367732
Q9CQE8	RNA transcription, translation and transport factor protein OS=Mus musculus OX=10090 GN=RTRAF PE=1 SV=1	16	3	7	3	20.75	0.774	-0.369595
P35486	Pyruvate dehydrogenase E1 component subunit alpha, somatic form, mitochondrial OS=Mus musculus OX=10090 GN=Pdha1 PE=1 SV=1	23	8	17	8	29.83	0.773	-0.37146
Q9QUI0	Transforming protein RhoA OS=Mus musculus OX=10090 GN=Rhoa PE=1 SV=1	27	5	10	5	14.5	0.773	-0.37146
P61205	ADP-ribosylation factor 3 OS=Mus musculus OX=10090 GN=Arf3 PE=2 SV=2	37	7	11	5	26.15	0.772	-0.373327
Q91VM5	RNA binding motif protein, X-linked-like-1 OS=Mus musculus OX=10090 GN=Rbmxl1 PE=2 SV=1	46	20	97	4	209.17	0.772	-0.373327
Q921F2	TAR DNA-binding protein 43 OS=Mus musculus OX=10090 GN=Tardbp PE=1 SV=1	31	10	24	9	68.86	0.764	-0.388355
Q8R081	Heterogeneous nuclear ribonucleoprotein L OS=Mus musculus OX=10090 GN=Hnrnpl PE=1 SV=2	50	18	69	18	238.77	0.761	-0.394032
Q99LF4	RNA-splicing ligase RtcB homolog OS=Mus musculus OX=10090 GN=Rtcb PE=1 SV=1	24	9	22	9	73.95	0.761	-0.394032
P08775	DNA-directed RNA polymerase II subunit RPB1 OS=Mus musculus OX=10090 GN=Polr2a PE=1 SV=3	1	2	2	2	2.91	0.76	-0.395929
P10649	Glutathione S-transferase Mu 1 OS=Mus musculus OX=10090 GN=Gstm1 PE=1 SV=2	17	3	9	2	24.65	0.76	-0.395929
P09405	Nucleolin OS=Mus musculus OX=10090 GN=Ncl PE=1 SV=2	3	2	5	2	12	0.759	-0.397828
Q8VDM6	Heterogeneous nuclear ribonucleoprotein U-like protein 1 OS=Mus musculus OX=10090 GN=Hnrnpul1 PE=1 SV=1	43	33	189	32	592.22	0.757	-0.401635
P84091	AP-2 complex subunit mu OS=Mus musculus OX=10090 GN=Ap2m1 PE=1 SV=1	17	7	18	7	31.43	0.757	-0.401635
Q91V12	Cytosolic acyl coenzyme A thioester hydrolase OS=Mus musculus OX=10090 GN=Acot7 PE=1 SV=2	11	3	7	3	23.64	0.756	-0.403542
P99024	Tubulin beta-5 chain OS=Mus musculus OX=10090 GN=Tubb5 PE=1 SV=1	67	25	218	3	690.75	0.756	-0.403542
P70372	ELAV-like protein 1 OS=Mus musculus OX=10090 GN=Elavl1 PE=1 SV=2	22	6	15	6	34.69	0.755	-0.405451
P62874	Guanine nucleotide-binding protein G(I)/G(S)/G(T) subunit beta-1 OS=Mus musculus OX=10090 GN=Gnb1 PE=1 SV=3	35	8	15	4	41.9	0.755	-0.405451
P62281	40S ribosomal protein S11 OS=Mus musculus OX=10090 GN=Rps11 PE=1 SV=3	16	3	6	3	3.31	0.754	-0.407364
Q7TMK9	Heterogeneous nuclear ribonucleoprotein Q OS=Mus musculus OX=10090 GN=Syncrip PE=1 SV=2	14	8	36	8	86.46	0.746	-0.422752
Q6ZWN5	40S ribosomal protein S9 OS=Mus musculus OX=10090 GN=Rps9 PE=1 SV=3	8	2	4	2	2.04	0.744	-0.426625
P56959	RNA-binding protein FUS OS=Mus musculus OX=10090 GN=Fus PE=1 SV=1	23	13	391	13	1441.34	0.743	-0.428566
Q9CXY6	Interleukin enhancer-binding factor 2 OS=Mus musculus OX=10090 GN=Ilf2 PE=1 SV=1	49	13	46	13	169.03	0.739	-0.436354
Q9WVG6	Histone-arginine methyltransferase CARM1 OS=Mus musculus OX=10090 GN=Carm1 PE=1 SV=2	9	5	19	5	34.86	0.736	-0.442222
Q8C3F2	Constitutive coactivator of PPAR-gamma-like protein 2 OS=Mus musculus OX=10090 GN=Fam120c PE=1 SV=3	3	3	8	2	12.01	0.735	-0.444184
O88569	Heterogeneous nuclear ribonucleoproteins A2/B1 OS=Mus musculus OX=10090 GN=Hnrnpa2b1 PE=1 SV=2	75	35	1944	30	6956.18	0.732	-0.450084
P27659	60S ribosomal protein L3 OS=Mus musculus OX=10090 GN=Rpl3 PE=1 SV=3	10	3	6	3	10.55	0.731	-0.452057
D3YXK2	Scaffold attachment factor B1 OS=Mus musculus OX=10090 GN=Safb PE=1 SV=2	11	9	24	9	52.35	0.73	-0.454032
P46660	Alpha-internexin OS=Mus musculus OX=10090 GN=Ina PE=1 SV=3	11	6	14	4	27.99	0.73	-0.454032
Q61553	Fascin OS=Mus musculus OX=10090 GN=Fscn1 PE=1 SV=4	5	2	6	2	17.7	0.729	-0.456009
P15105	Glutamine synthetase OS=Mus musculus OX=10090 GN=Glul PE=1 SV=6	28	10	28	10	76.97	0.728	-0.45799
P62317	Small nuclear ribonucleoprotein Sm D2 OS=Mus musculus OX=10090 GN=Snrpd2 PE=1 SV=1	38	5	19	5	38.64	0.725	-0.463947
Q64012	RNA-binding protein Raly OS=Mus musculus OX=10090 GN=Raly PE=1 SV=3	40	11	58	11	146.52	0.722	-0.469929
Q91VR5	ATP-dependent RNA helicase DDX1 OS=Mus musculus OX=10090 GN=Ddx1 PE=1 SV=1	26	18	54	18	138.17	0.72	-0.473931
P42669	Transcriptional activator protein Pur-alpha OS=Mus musculus OX=10090 GN=Pura PE=1 SV=1	36	8	24	6	63.06	0.718	-0.477944
P63163	Small nuclear ribonucleoprotein-associated protein N OS=Mus musculus OX=10090 GN=Snrpn PE=1 SV=1	10	3	13	3	23.3	0.717	-0.479955
P50608	Fibromodulin OS=Mus musculus OX=10090 GN=Fmod PE=2 SV=1	11	3	10	3	34.63	0.715	-0.483985
Q9Z204	Heterogeneous nuclear ribonucleoproteins C1/C2 OS=Mus musculus OX=10090 GN=Hnrnpc PE=1 SV=1	39	12	105	12	301.41	0.714	-0.486004
Q9CPR5	39S ribosomal protein L15, mitochondrial OS=Mus musculus OX=10090 GN=Mrpl15 PE=1 SV=1	8	2	3	2	7.94	0.701	-0.512514
Q9ER88	28S ribosomal protein S29, mitochondrial OS=Mus musculus OX=10090 GN=Dap3 PE=1 SV=1	19	7	14	7	29.45	0.697	-0.520769
Q61733	28S ribosomal protein S31, mitochondrial OS=Mus musculus OX=10090 GN=Mrps31 PE=1 SV=1	5	2	3	2	4.36	0.694	-0.526992
P62242	40S ribosomal protein S8 OS=Mus musculus OX=10090 GN=Rps8 PE=1 SV=2	10	2	3	2	5.57	0.69	-0.535332
Q80VP0	Tectonin beta-propeller repeat-containing protein 1 OS=Mus musculus OX=10090 GN=Tecpr1 PE=1 SV=1	4	3	11	3	28.6	0.689	-0.537424
P61979	Heterogeneous nuclear ribonucleoprotein K OS=Mus musculus OX=10090 GN=Hnrnpk PE=1 SV=1	59	22	149	22	475.1	0.686	-0.54372
Q8BXJ8	Zinc finger protein 385B OS=Mus musculus OX=10090 GN=Znf385b PE=2 SV=1	16	5	12	5	19.9	0.685	-0.545824
P61358	60S ribosomal protein L27 OS=Mus musculus OX=10090 GN=Rpl27 PE=1 SV=2	29	3	10	3	29.98	0.678	-0.560643
Q9JIK9	28S ribosomal protein S34, mitochondrial OS=Mus musculus OX=10090 GN=Mrps34 PE=1 SV=1	19	3	8	3	21.12	0.677	-0.562772
O70133	ATP-dependent RNA helicase A OS=Mus musculus OX=10090 GN=Dhx9 PE=1 SV=2	45	57	342	57	999.56	0.675	-0.567041
Q8BTF8	RNA-binding Raly-like protein OS=Mus musculus OX=10090 GN=Ralyl PE=2 SV=1	14	5	17	5	45.64	0.67	-0.577767
Q9EPU0	Regulator of nonsense transcripts 1 OS=Mus musculus OX=10090 GN=Upf1 PE=1 SV=2	19	17	53	17	166.35	0.668	-0.58208
P53026	60S ribosomal protein L10a OS=Mus musculus OX=10090 GN=Rpl10a PE=1 SV=3	26	5	18	5	50.52	0.667	-0.584241
Q3TJZ6	Protein FAM98A OS=Mus musculus OX=10090 GN=Fam98a PE=1 SV=1	12	4	12	4	38.55	0.666	-0.586406
Q8VEK3	Heterogeneous nuclear ribonucleoprotein U OS=Mus musculus OX=10090 GN=Hnrnpu PE=1 SV=1	45	33	172	32	487.5	0.665	-0.588574
P35980	60S ribosomal protein L18 OS=Mus musculus OX=10090 GN=Rpl18 PE=1 SV=3	24	4	14	4	31.29	0.66	-0.599462
Q9CQV5	28S ribosomal protein S24, mitochondrial OS=Mus musculus OX=10090 GN=Mrps24 PE=1 SV=1	17	2	5	2	13.72	0.66	-0.599462
P84099	60S ribosomal protein L19 OS=Mus musculus OX=10090 GN=Rpl19 PE=1 SV=1	13	2	6	2	18.31	0.657	-0.606035
P62918	60S ribosomal protein L8 OS=Mus musculus OX=10090 GN=Rpl8 PE=1 SV=2	14	3	6	3	18.18	0.64	-0.643856
A2BH40	AT-rich interactive domain-containing protein 1A OS=Mus musculus OX=10090 GN=Arid1a PE=1 SV=1	1	2	5	2	0	0.639	-0.646112
Q00PI9	Heterogeneous nuclear ribonucleoprotein U-like protein 2 OS=Mus musculus OX=10090 GN=Hnrnpul2 PE=1 SV=2	39	25	89	25	247.36	0.636	-0.652901
Q9D8E6	60S ribosomal protein L4 OS=Mus musculus OX=10090 GN=Rpl4 PE=1 SV=3	22	9	34	9	80.94	0.636	-0.652901
Q8BJZ4	28S ribosomal protein S35, mitochondrial OS=Mus musculus OX=10090 GN=Mrps35 PE=1 SV=2	18	4	11	4	36.32	0.628	-0.671164
Q61701	ELAV-like protein 4 OS=Mus musculus OX=10090 GN=Elavl4 PE=1 SV=1	24	7	16	5	36.27	0.622	-0.685014
P86048	60S ribosomal protein L10-like OS=Mus musculus OX=10090 GN=Rpl10l PE=2 SV=1	8	2	5	2	8.98	0.612	-0.708396
P47911	60S ribosomal protein L6 OS=Mus musculus OX=10090 GN=Rpl6 PE=1 SV=3	27	8	18	8	28.49	0.608	-0.717857
Q62189	U1 small nuclear ribonucleoprotein A OS=Mus musculus OX=10090 GN=Snrpa PE=1 SV=3	14	4	10	4	19.96	0.595	-0.749038
Q9CZM2	60S ribosomal protein L15 OS=Mus musculus OX=10090 GN=Rpl15 PE=1 SV=4	16	3	9	3	15.93	0.59	-0.761213
P83882	60S ribosomal protein L36a OS=Mus musculus OX=10090 GN=Rpl36a PE=3 SV=2	18	2	5	2	5.85	0.586	-0.771027
P04370	Myelin basic protein OS=Mus musculus OX=10090 GN=Mbp PE=1 SV=2	21	6	84	6	235.92	0.584	-0.77596
P14869	60S acidic ribosomal protein P0 OS=Mus musculus OX=10090 GN=Rplp0 PE=1 SV=3	5	2	10	2	18.82	0.566	-0.821126
P16546	Spectrin alpha chain, non-erythrocytic 1 OS=Mus musculus OX=10090 GN=Sptan1 PE=1 SV=4	4	8	13	8	26.22	0.56	-0.836501
P70404	Isocitrate dehydrogenase [NAD] subunit gamma 1, mitochondrial OS=Mus musculus OX=10090 GN=Idh3g PE=1 SV=1	12	3	6	3	17.96	0.5	-1
P12970	60S ribosomal protein L7a OS=Mus musculus OX=10090 GN=Rpl7a PE=1 SV=2	28	8	17	8	34.77	0.469	-1.09234
