## Supplementary Data 3 for "Bioorthogonal chemical labelling of endogenous neurotransmitter receptors in living mouse brains"

### Sheet: Caption
	Supplementary Data 3 : List of proteins identified in IP MS/MS experiments of NR1 labeled with Ax647. After injection of labeling reagent (CNR1M; 150 µM x 4.5 µL x 2, 24 h.) or DMSO control (Same amount as DMSO derived from labeling reagent) into lateral ventricle, the desired mouse brain tissues were isolated and lysed in RIPA buffer. The Ax647-labeled proteins were immunoprecipitated with anti-…
Accession	Uniprot Accession IDs
# PSMs	The total number of identified peptide sequences (peptide spectrum matches) for the protein

### Sheet: NMDAR (NR1) in Hp
Accession	Description	Coverage [%]	# Peptides	# PSMs	# Unique Peptides	Score Sequest HT	Abundance Ratio: CNR1M (+)/(-)	Log2(Ratio)
Q99104	Unconventional myosin-Va OS=Mus musculus OX=10090 GN=Myo5a PE=1 SV=2	1	2	2	2	5.8	100	6.64386
P54071	Isocitrate dehydrogenase [NADP], mitochondrial OS=Mus musculus OX=10090 GN=Idh2 PE=1 SV=3	7	3	4	3	10.03	100	6.64386
Q01097	Glutamate receptor ionotropic, NMDA 2B OS=Mus musculus OX=10090 GN=Grin2b PE=1 SV=3	4	5	5	5	8.9	100	6.64386
P35438	Glutamate receptor ionotropic, NMDA 1 OS=Mus musculus OX=10090 GN=Grin1 PE=1 SV=1	13	12	22	12	51.54	39.53	5.30488
P10852	4F2 cell-surface antigen heavy chain OS=Mus musculus OX=10090 GN=Slc3a2 PE=1 SV=1	10	5	12	5	17.51	4.955	2.30889
Q91XM9	Disks large homolog 2 OS=Mus musculus OX=10090 GN=Dlg2 PE=1 SV=2	3	2	3	2	5.43	4.166	2.05866
P01942	Hemoglobin subunit alpha OS=Mus musculus OX=10090 GN=Hba PE=1 SV=2	22	2	3	2	10.29	3.778	1.91762
P12960	Contactin-1 OS=Mus musculus OX=10090 GN=Cntn1 PE=1 SV=1	7	6	10	6	15.74	3.659	1.87145
F6SEU4	Ras/Rap GTPase-activating protein SynGAP OS=Mus musculus OX=10090 GN=Syngap1 PE=1 SV=2	4	4	8	4	18.81	3.658	1.87106
P31650	Sodium- and chloride-dependent GABA transporter 3 OS=Mus musculus OX=10090 GN=Slc6a11 PE=1 SV=2	5	3	4	3	6.41	3.364	1.75018
P03995	Glial fibrillary acidic protein OS=Mus musculus OX=10090 GN=Gfap PE=1 SV=4	10	4	28	2	81.45	3.252	1.70133
P35980	60S ribosomal protein L18 OS=Mus musculus OX=10090 GN=Rpl18 PE=1 SV=3	14	3	9	3	24.48	3.248	1.69955
P13595	Neural cell adhesion molecule 1 OS=Mus musculus OX=10090 GN=Ncam1 PE=1 SV=3	6	5	9	5	20.78	2.709	1.43776
P27661	Histone H2AX OS=Mus musculus OX=10090 GN=H2ax PE=1 SV=2	27	2	5	2	12.96	2.643	1.40218
Q8BLE7	Vesicular glutamate transporter 2 OS=Mus musculus OX=10090 GN=Slc17a6 PE=1 SV=1	4	3	9	2	18.96	2.555	1.35332
Q62108	Disks large homolog 4 OS=Mus musculus OX=10090 GN=Dlg4 PE=1 SV=1	7	4	11	4	27.77	2.526	1.33685
P19253	60S ribosomal protein L13a OS=Mus musculus OX=10090 GN=Rpl13a PE=1 SV=4	11	3	5	3	6.54	2.487	1.31441
P17742	Peptidyl-prolyl cis-trans isomerase A OS=Mus musculus OX=10090 GN=Ppia PE=1 SV=2	21	3	8	3	10.27	2.254	1.17249
P25444	40S ribosomal protein S2 OS=Mus musculus OX=10090 GN=Rps2 PE=1 SV=3	19	5	10	5	13.35	2.253	1.17185
P62806	Histone H4 OS=Mus musculus OX=10090 GN=H4c1 PE=1 SV=2	53	9	46	9	138.04	2.247	1.168
P02301	Histone H3.3C OS=Mus musculus OX=10090 GN=H3-5 PE=3 SV=3	26	5	23	5	26.85	2.235	1.16027
Q61361	Brevican core protein OS=Mus musculus OX=10090 GN=Bcan PE=1 SV=2	4	3	5	3	10.9	2.174	1.12035
P14148	60S ribosomal protein L7 OS=Mus musculus OX=10090 GN=Rpl7 PE=1 SV=2	20	6	16	6	40.62	2.089	1.06281
B9EKR1	Receptor-type tyrosine-protein phosphatase zeta OS=Mus musculus OX=10090 GN=Ptprz1 PE=1 SV=1	1	3	7	3	15.35	1.975	0.981853
Q91WC3	Long-chain-fatty-acid--CoA ligase 6 OS=Mus musculus OX=10090 GN=Acsl6 PE=1 SV=1	7	4	10	4	28.31	1.974	0.981122
Q9WVH9	Fibulin-5 OS=Mus musculus OX=10090 GN=Fbln5 PE=1 SV=1	7	3	7	3	15.45	1.969	0.977463
P10853	Histone H2B type 1-F/J/L OS=Mus musculus OX=10090 GN=H2bc7 PE=1 SV=2	29	4	16	4	33.5	1.931	0.949348
P56564	Excitatory amino acid transporter 1 OS=Mus musculus OX=10090 GN=Slc1a3 PE=1 SV=2	4	2	7	2	24.62	1.93	0.948601
Q9D023	Mitochondrial pyruvate carrier 2 OS=Mus musculus OX=10090 GN=Mpc2 PE=1 SV=1	19	2	10	2	18.08	1.928	0.947105
P23506	Protein-L-isoaspartate(D-aspartate) O-methyltransferase OS=Mus musculus OX=10090 GN=Pcmt1 PE=1 SV=3	34	7	23	7	61.35	1.911	0.934328
Q9Z140	Copine-6 OS=Mus musculus OX=10090 GN=Cpne6 PE=1 SV=1	4	2	4	2	7.63	1.877	0.908429
Q925N0	Sideroflexin-5 OS=Mus musculus OX=10090 GN=Sfxn5 PE=1 SV=2	8	2	5	2	4.43	1.877	0.908429
P63168	Dynein light chain 1, cytoplasmic OS=Mus musculus OX=10090 GN=Dynll1 PE=1 SV=1	49	3	7	3	21.72	1.877	0.908429
P05064	Fructose-bisphosphate aldolase A OS=Mus musculus OX=10090 GN=Aldoa PE=1 SV=2	29	10	28	10	71.1	1.869	0.902267
P17751	Triosephosphate isomerase OS=Mus musculus OX=10090 GN=Tpi1 PE=1 SV=5	11	2	4	2	10.42	1.86	0.895303
P47964	60S ribosomal protein L36 OS=Mus musculus OX=10090 GN=Rpl36 PE=1 SV=2	24	3	7	3	8.07	1.833	0.874207
P48320	Glutamate decarboxylase 2 OS=Mus musculus OX=10090 GN=Gad2 PE=1 SV=1	5	3	8	3	17.48	1.812	0.857583
P10649	Glutathione S-transferase Mu 1 OS=Mus musculus OX=10090 GN=Gstm1 PE=1 SV=2	11	3	9	2	13.13	1.808	0.854395
Q9CZB0	Succinate dehydrogenase cytochrome b560 subunit, mitochondrial OS=Mus musculus OX=10090 GN=Sdhc PE=1 SV=1	21	3	3	3	5.53	1.805	0.851999
P04925	Major prion protein OS=Mus musculus OX=10090 GN=Prnp PE=1 SV=2	12	3	7	3	9.34	1.803	0.850399
P14873	Microtubule-associated protein 1B OS=Mus musculus OX=10090 GN=Map1b PE=1 SV=2	1	3	8	2	15.02	1.796	0.844787
P42932	T-complex protein 1 subunit theta OS=Mus musculus OX=10090 GN=Cct8 PE=1 SV=3	5	2	4	2	11.52	1.792	0.841571
P16125	L-lactate dehydrogenase B chain OS=Mus musculus OX=10090 GN=Ldhb PE=1 SV=2	13	5	14	4	25.43	1.787	0.83754
Q9CQV8	14-3-3 protein beta/alpha OS=Mus musculus OX=10090 GN=Ywhab PE=1 SV=3	17	5	17	2	24.66	1.786	0.836732
Q9R0P9	Ubiquitin carboxyl-terminal hydrolase isozyme L1 OS=Mus musculus OX=10090 GN=Uchl1 PE=1 SV=1	9	2	8	2	20.11	1.773	0.826193
Q8VDQ8	NAD-dependent protein deacetylase sirtuin-2 OS=Mus musculus OX=10090 GN=Sirt2 PE=1 SV=2	11	3	7	3	24.86	1.768	0.822118
P68254	14-3-3 protein theta OS=Mus musculus OX=10090 GN=Ywhaq PE=1 SV=1	18	6	18	3	34	1.767	0.821302
O35098	Dihydropyrimidinase-related protein 4 OS=Mus musculus OX=10090 GN=Dpysl4 PE=1 SV=1	10	3	6	3	17.81	1.763	0.818032
Q9CR62	Mitochondrial 2-oxoglutarate/malate carrier protein OS=Mus musculus OX=10090 GN=Slc25a11 PE=1 SV=3	33	10	31	10	71.55	1.763	0.818032
Q01853	Transitional endoplasmic reticulum ATPase OS=Mus musculus OX=10090 GN=Vcp PE=1 SV=4	3	2	2	2	0	1.75	0.807355
Q9Z0S1	3'(2'),5'-bisphosphate nucleotidase 1 OS=Mus musculus OX=10090 GN=Bpnt1 PE=1 SV=2	7	2	4	2	8.23	1.745	0.803227
Q8BYI9	Tenascin-R OS=Mus musculus OX=10090 GN=Tnr PE=1 SV=2	3	4	12	4	28.17	1.727	0.788268
Q8R0S2	IQ motif and SEC7 domain-containing protein 1 OS=Mus musculus OX=10090 GN=Iqsec1 PE=1 SV=2	4	3	8	3	18.24	1.714	0.777367
P70699	Lysosomal alpha-glucosidase OS=Mus musculus OX=10090 GN=Gaa PE=1 SV=2	3	3	6	3	11.56	1.707	0.771463
Q8BYK6	YTH domain-containing family protein 3 OS=Mus musculus OX=10090 GN=Ythdf3 PE=1 SV=2	3	2	5	2	4.12	1.701	0.766383
Q99KI0	Aconitate hydratase, mitochondrial OS=Mus musculus OX=10090 GN=Aco2 PE=1 SV=1	14	9	33	9	95.04	1.691	0.757877
Q61171	Peroxiredoxin-2 OS=Mus musculus OX=10090 GN=Prdx2 PE=1 SV=3	8	2	5	2	7.42	1.684	0.751892
P51150	Ras-related protein Rab-7a OS=Mus musculus OX=10090 GN=Rab7a PE=1 SV=2	10	2	8	2	20.16	1.68	0.748461
Q9Z1G3	V-type proton ATPase subunit C 1 OS=Mus musculus OX=10090 GN=Atp6v1c1 PE=1 SV=4	15	6	15	6	24.89	1.677	0.745883
P07901	Heat shock protein HSP 90-alpha OS=Mus musculus OX=10090 GN=Hsp90aa1 PE=1 SV=4	12	9	23	2	44.92	1.676	0.745022
P46460	Vesicle-fusing ATPase OS=Mus musculus OX=10090 GN=Nsf PE=1 SV=2	26	20	51	20	96.39	1.675	0.744161
Q62188	Dihydropyrimidinase-related protein 3 OS=Mus musculus OX=10090 GN=Dpysl3 PE=1 SV=1	24	11	33	7	93.06	1.674	0.7433
Q9WU78	Programmed cell death 6-interacting protein OS=Mus musculus OX=10090 GN=Pdcd6ip PE=1 SV=3	4	4	9	4	17.62	1.673	0.742437
Q6ZWV7	60S ribosomal protein L35 OS=Mus musculus OX=10090 GN=Rpl35 PE=1 SV=1	16	3	9	3	23.46	1.667	0.737254
P63101	14-3-3 protein zeta/delta OS=Mus musculus OX=10090 GN=Ywhaz PE=1 SV=1	23	6	25	3	53.32	1.665	0.735522
P38647	Stress-70 protein, mitochondrial OS=Mus musculus OX=10090 GN=Hspa9 PE=1 SV=3	32	18	61	18	194.99	1.663	0.733788
Q60854	Serpin B6 OS=Mus musculus OX=10090 GN=Serpinb6 PE=1 SV=1	8	3	9	3	24.88	1.657	0.728574
Q8BHN3	Neutral alpha-glucosidase AB OS=Mus musculus OX=10090 GN=Ganab PE=1 SV=1	2	2	3	2	9.89	1.653	0.725087
Q61598	Rab GDP dissociation inhibitor beta OS=Mus musculus OX=10090 GN=Gdi2 PE=1 SV=1	9	4	10	4	12.25	1.651	0.72334
P63001	Ras-related C3 botulinum toxin substrate 1 OS=Mus musculus OX=10090 GN=Rac1 PE=1 SV=1	41	7	16	6	35.3	1.629	0.703987
Q6PIE5	Sodium/potassium-transporting ATPase subunit alpha-2 OS=Mus musculus OX=10090 GN=Atp1a2 PE=1 SV=1	24	23	96	9	269.52	1.624	0.699552
P14094	Sodium/potassium-transporting ATPase subunit beta-1 OS=Mus musculus OX=10090 GN=Atp1b1 PE=1 SV=1	27	7	26	7	48.05	1.624	0.699552
Q8K406	Leucine-rich repeat LGI family member 3 OS=Mus musculus OX=10090 GN=Lgi3 PE=1 SV=1	9	4	4	4	10.29	1.616	0.692427
Q8BMF4	Dihydrolipoyllysine-residue acetyltransferase component of pyruvate dehydrogenase complex, mitochondrial OS=Mus musculus OX=10090 GN=Dlat PE=1 SV=2	5	3	4	3	5.45	1.613	0.689746
P62983	Ubiquitin-40S ribosomal protein S27a OS=Mus musculus OX=10090 GN=Rps27a PE=1 SV=2	46	6	36	6	87.65	1.607	0.68437
O08709	Peroxiredoxin-6 OS=Mus musculus OX=10090 GN=Prdx6 PE=1 SV=3	18	4	11	4	16.41	1.603	0.680774
Q9Z0E0	Neurochondrin OS=Mus musculus OX=10090 GN=Ncdn PE=1 SV=1	12	8	26	8	60.66	1.603	0.680774
P80313	T-complex protein 1 subunit eta OS=Mus musculus OX=10090 GN=Cct7 PE=1 SV=1	3	2	6	2	10.86	1.602	0.679874
Q9JJV2	Profilin-2 OS=Mus musculus OX=10090 GN=Pfn2 PE=1 SV=3	16	2	12	2	19.41	1.599	0.67717
P08551	Neurofilament light polypeptide OS=Mus musculus OX=10090 GN=Nefl PE=1 SV=5	17	10	31	6	66.4	1.596	0.674461
P17183	Gamma-enolase OS=Mus musculus OX=10090 GN=Eno2 PE=1 SV=2	15	6	23	3	56.7	1.59	0.669027
Q62261	Spectrin beta chain, non-erythrocytic 1 OS=Mus musculus OX=10090 GN=Sptbn1 PE=1 SV=2	6	13	27	13	54.8	1.585	0.664483
P28652	Calcium/calmodulin-dependent protein kinase type II subunit beta OS=Mus musculus OX=10090 GN=Camk2b PE=1 SV=2	26	13	60	8	125.81	1.583	0.662661
P50247	Adenosylhomocysteinase OS=Mus musculus OX=10090 GN=Ahcy PE=1 SV=3	15	6	9	6	14.16	1.575	0.655352
Q6PIC6	Sodium/potassium-transporting ATPase subunit alpha-3 OS=Mus musculus OX=10090 GN=Atp1a3 PE=1 SV=1	34	32	157	18	439.89	1.574	0.654436
Q8CI94	Glycogen phosphorylase, brain form OS=Mus musculus OX=10090 GN=Pygb PE=1 SV=3	23	16	44	13	102.24	1.565	0.646163
P17427	AP-2 complex subunit alpha-2 OS=Mus musculus OX=10090 GN=Ap2a2 PE=1 SV=2	16	14	39	9	88.49	1.564	0.645241
P16546	Spectrin alpha chain, non-erythrocytic 1 OS=Mus musculus OX=10090 GN=Sptan1 PE=1 SV=4	14	31	59	31	124.7	1.563	0.644318
Q7TQI3	Ubiquitin thioesterase OTUB1 OS=Mus musculus OX=10090 GN=Otub1 PE=1 SV=2	28	6	14	6	11.18	1.561	0.642471
P20029	Endoplasmic reticulum chaperone BiP OS=Mus musculus OX=10090 GN=Hspa5 PE=1 SV=3	23	15	49	13	135.39	1.557	0.638769
Q8K0U4	Heat shock 70 kDa protein 12A OS=Mus musculus OX=10090 GN=Hspa12a PE=1 SV=1	10	5	11	5	25.69	1.555	0.636915
P62301	40S ribosomal protein S13 OS=Mus musculus OX=10090 GN=Rps13 PE=1 SV=2	20	3	6	3	9.5	1.555	0.636915
P46660	Alpha-internexin OS=Mus musculus OX=10090 GN=Ina PE=1 SV=3	34	18	48	13	95.9	1.549	0.631337
P06151	L-lactate dehydrogenase A chain OS=Mus musculus OX=10090 GN=Ldha PE=1 SV=3	12	4	13	3	20.26	1.542	0.624803
P09411	Phosphoglycerate kinase 1 OS=Mus musculus OX=10090 GN=Pgk1 PE=1 SV=4	40	12	35	12	102.37	1.54	0.62293
Q64332	Synapsin-2 OS=Mus musculus OX=10090 GN=Syn2 PE=1 SV=2	18	8	36	7	144.95	1.534	0.617298
P29699	Alpha-2-HS-glycoprotein OS=Mus musculus OX=10090 GN=Ahsg PE=1 SV=1	11	2	2	2	8.45	1.533	0.616358
P19096	Fatty acid synthase OS=Mus musculus OX=10090 GN=Fasn PE=1 SV=2	2	5	6	5	9.12	1.532	0.615416
Q91YT0	NADH dehydrogenase [ubiquinone] flavoprotein 1, mitochondrial OS=Mus musculus OX=10090 GN=Ndufv1 PE=1 SV=1	8	3	6	3	11.94	1.529	0.612588
P50516	V-type proton ATPase catalytic subunit A OS=Mus musculus OX=10090 GN=Atp6v1a PE=1 SV=2	20	11	40	11	88.42	1.519	0.603122
P48962	ADP/ATP translocase 1 OS=Mus musculus OX=10090 GN=Slc25a4 PE=1 SV=4	41	13	82	6	147.02	1.518	0.602172
Q8VEM8	Phosphate carrier protein, mitochondrial OS=Mus musculus OX=10090 GN=Slc25a3 PE=1 SV=1	17	7	20	7	37.47	1.515	0.599318
Q9CXS4	Centromere protein V OS=Mus musculus OX=10090 GN=Cenpv PE=1 SV=2	6	2	3	2	1.73	1.514	0.598365
P35700	Peroxiredoxin-1 OS=Mus musculus OX=10090 GN=Prdx1 PE=1 SV=1	20	3	7	3	16.3	1.514	0.598365
E9QAT4	Protein transport protein Sec16A OS=Mus musculus OX=10090 GN=Sec16a PE=1 SV=1	2	4	12	4	28.87	1.512	0.596458
Q9JHU4	Cytoplasmic dynein 1 heavy chain 1 OS=Mus musculus OX=10090 GN=Dync1h1 PE=1 SV=2	1	5	18	5	14.07	1.511	0.595504
P67778	Prohibitin OS=Mus musculus OX=10090 GN=Phb PE=1 SV=1	18	5	11	5	14.21	1.507	0.591679
P28660	Nck-associated protein 1 OS=Mus musculus OX=10090 GN=Nckap1 PE=1 SV=2	4	4	8	4	2.07	1.506	0.590722
P31938	Dual specificity mitogen-activated protein kinase kinase 1 OS=Mus musculus OX=10090 GN=Map2k1 PE=1 SV=2	13	5	14	5	30.46	1.503	0.587845
P58252	Elongation factor 2 OS=Mus musculus OX=10090 GN=Eef2 PE=1 SV=2	3	3	7	3	13.23	1.501	0.585924
Q6PDM2	Serine/arginine-rich splicing factor 1 OS=Mus musculus OX=10090 GN=Srsf1 PE=1 SV=3	13	3	7	3	15.99	1.499	0.584
P62962	Profilin-1 OS=Mus musculus OX=10090 GN=Pfn1 PE=1 SV=2	20	3	12	3	15.34	1.498	0.583038
Q9EQ20	Methylmalonate-semialdehyde dehydrogenase [acylating], mitochondrial OS=Mus musculus OX=10090 GN=Aldh6a1 PE=1 SV=1	4	2	3	2	7.02	1.498	0.583038
P43006	Excitatory amino acid transporter 2 OS=Mus musculus OX=10090 GN=Slc1a2 PE=1 SV=1	22	10	57	10	171.12	1.497	0.582074
Q3UHL1	CaM kinase-like vesicle-associated protein OS=Mus musculus OX=10090 GN=Camkv PE=1 SV=2	6	3	10	3	17.17	1.493	0.578214
P45376	Aldo-keto reductase family 1 member B1 OS=Mus musculus OX=10090 GN=Akr1b1 PE=1 SV=3	11	3	7	3	9.9	1.493	0.578214
Q3TXX4	Vesicular glutamate transporter 1 OS=Mus musculus OX=10090 GN=Slc17a7 PE=1 SV=2	18	9	33	8	78.81	1.491	0.57628
P56480	ATP synthase subunit beta, mitochondrial OS=Mus musculus OX=10090 GN=Atp5f1b PE=1 SV=2	31	13	57	13	169.49	1.49	0.575312
Q8K274	Ketosamine-3-kinase OS=Mus musculus OX=10090 GN=Fn3krp PE=1 SV=2	16	4	10	4	31.55	1.489	0.574344
Q6R0H7	Guanine nucleotide-binding protein G(s) subunit alpha isoforms XLas OS=Mus musculus OX=10090 GN=Gnas PE=1 SV=1	3	3	11	2	25.78	1.487	0.572405
P62823	Ras-related protein Rab-3C OS=Mus musculus OX=10090 GN=Rab3c PE=1 SV=1	28	6	30	2	73.39	1.483	0.568519
P41105	60S ribosomal protein L28 OS=Mus musculus OX=10090 GN=Rpl28 PE=1 SV=2	24	4	9	4	13.15	1.477	0.56267
P08553	Neurofilament medium polypeptide OS=Mus musculus OX=10090 GN=Nefm PE=1 SV=4	18	16	48	11	113.26	1.477	0.56267
P15105	Glutamine synthetase OS=Mus musculus OX=10090 GN=Glul PE=1 SV=6	38	16	110	16	315.04	1.476	0.561693
P61922	4-aminobutyrate aminotransferase, mitochondrial OS=Mus musculus OX=10090 GN=Abat PE=1 SV=1	34	15	35	15	96.57	1.474	0.559737
Q91V14	Solute carrier family 12 member 5 OS=Mus musculus OX=10090 GN=Slc12a5 PE=1 SV=2	6	6	21	6	53.32	1.474	0.559737
Q7TSQ8	Pyruvate dehydrogenase phosphatase regulatory subunit, mitochondrial OS=Mus musculus OX=10090 GN=Pdpr PE=1 SV=1	2	2	5	2	1.68	1.473	0.558757
Q05920	Pyruvate carboxylase, mitochondrial OS=Mus musculus OX=10090 GN=Pc PE=1 SV=1	3	3	5	3	10.51	1.471	0.556797
P62835	Ras-related protein Rap-1A OS=Mus musculus OX=10090 GN=Rap1a PE=1 SV=1	20	3	10	3	25.11	1.471	0.556797
Q60932	Voltage-dependent anion-selective channel protein 1 OS=Mus musculus OX=10090 GN=Vdac1 PE=1 SV=3	45	9	24	8	62.71	1.467	0.552869
Q99K48	Non-POU domain-containing octamer-binding protein OS=Mus musculus OX=10090 GN=Nono PE=1 SV=3	9	4	10	4	26.29	1.465	0.550901
P12815	Programmed cell death protein 6 OS=Mus musculus OX=10090 GN=Pdcd6 PE=1 SV=2	8	2	6	2	8.31	1.463	0.54893
Q9R0P3	S-formylglutathione hydrolase OS=Mus musculus OX=10090 GN=Esd PE=1 SV=1	10	2	7	2	24.09	1.461	0.546956
P11499	Heat shock protein HSP 90-beta OS=Mus musculus OX=10090 GN=Hsp90ab1 PE=1 SV=3	21	15	43	7	96.94	1.461	0.546956
O88342	WD repeat-containing protein 1 OS=Mus musculus OX=10090 GN=Wdr1 PE=1 SV=3	26	12	31	12	74.48	1.46	0.545968
P07724	Albumin OS=Mus musculus OX=10090 GN=Alb PE=1 SV=3	47	26	126	26	323.86	1.459	0.54498
Q01405	Protein transport protein Sec23A OS=Mus musculus OX=10090 GN=Sec23a PE=1 SV=2	8	5	15	5	43.95	1.456	0.54201
P28798	Progranulin OS=Mus musculus OX=10090 GN=Grn PE=1 SV=2	15	6	22	6	44.88	1.454	0.540027
P04370	Myelin basic protein OS=Mus musculus OX=10090 GN=Mbp PE=1 SV=2	23	7	153	7	405.23	1.454	0.540027
Q9JII5	DAZ-associated protein 1 OS=Mus musculus OX=10090 GN=Dazap1 PE=1 SV=2	10	3	8	3	11.1	1.452	0.538041
P62814	V-type proton ATPase subunit B, brain isoform OS=Mus musculus OX=10090 GN=Atp6v1b2 PE=1 SV=1	28	12	39	12	114.42	1.452	0.538041
O08553	Dihydropyrimidinase-related protein 2 OS=Mus musculus OX=10090 GN=Dpysl2 PE=1 SV=2	43	17	60	13	204.12	1.449	0.535058
Q9QUI0	Transforming protein RhoA OS=Mus musculus OX=10090 GN=Rhoa PE=1 SV=1	34	6	11	5	22.55	1.449	0.535058
P20357	Microtubule-associated protein 2 OS=Mus musculus OX=10090 GN=Map2 PE=1 SV=2	1	2	5	2	1.81	1.447	0.533065
P61982	14-3-3 protein gamma OS=Mus musculus OX=10090 GN=Ywhag PE=1 SV=2	21	5	11	3	21.81	1.447	0.533065
Q60931	Voltage-dependent anion-selective channel protein 3 OS=Mus musculus OX=10090 GN=Vdac3 PE=1 SV=1	19	5	14	4	42.97	1.446	0.532068
P51863	V-type proton ATPase subunit d 1 OS=Mus musculus OX=10090 GN=Atp6v0d1 PE=1 SV=2	5	2	6	2	0	1.445	0.531069
Q62277	Synaptophysin OS=Mus musculus OX=10090 GN=Syp PE=1 SV=2	11	3	13	3	33.74	1.444	0.530071
P12382	ATP-dependent 6-phosphofructokinase, liver type OS=Mus musculus OX=10090 GN=Pfkl PE=1 SV=4	17	10	23	8	58.59	1.443	0.529071
O55131	Septin-7 OS=Mus musculus OX=10090 GN=Septin7 PE=1 SV=1	9	4	11	4	15.51	1.441	0.52707
Q8K2Z2	Pre-mRNA-processing factor 39 OS=Mus musculus OX=10090 GN=Prpf39 PE=1 SV=3	15	9	22	9	66.11	1.441	0.52707
P17182	Alpha-enolase OS=Mus musculus OX=10090 GN=Eno1 PE=1 SV=3	39	15	69	12	187.61	1.441	0.52707
Q8BKI2	Trinucleotide repeat-containing gene 6B protein OS=Mus musculus OX=10090 GN=Tnrc6b PE=1 SV=2	12	15	35	15	98.26	1.44	0.526069
P54818	Galactocerebrosidase OS=Mus musculus OX=10090 GN=Galc PE=1 SV=2	5	2	5	2	15.78	1.44	0.526069
O08749	Dihydrolipoyl dehydrogenase, mitochondrial OS=Mus musculus OX=10090 GN=Dld PE=1 SV=2	6	3	10	3	23.81	1.438	0.524064
Q8CJG1	Protein argonaute-1 OS=Mus musculus OX=10090 GN=Ago1 PE=1 SV=2	7	6	17	3	35.91	1.438	0.524064
Q8K183	Pyridoxal kinase OS=Mus musculus OX=10090 GN=Pdxk PE=1 SV=1	12	3	10	3	26.37	1.433	0.519039
P47754	F-actin-capping protein subunit alpha-2 OS=Mus musculus OX=10090 GN=Capza2 PE=1 SV=3	18	4	14	4	37.56	1.427	0.512985
P60710	Actin, cytoplasmic 1 OS=Mus musculus OX=10090 GN=Actb PE=1 SV=1	60	18	206	6	564.69	1.427	0.512985
Q8BFR5	Elongation factor Tu, mitochondrial OS=Mus musculus OX=10090 GN=Tufm PE=1 SV=1	23	9	23	8	57.66	1.426	0.511974
Q8K2B3	Succinate dehydrogenase [ubiquinone] flavoprotein subunit, mitochondrial OS=Mus musculus OX=10090 GN=Sdha PE=1 SV=1	36	20	71	20	173.37	1.421	0.506907
P62754	40S ribosomal protein S6 OS=Mus musculus OX=10090 GN=Rps6 PE=1 SV=1	6	2	3	2	3.64	1.421	0.506907
Q8QZT1	Acetyl-CoA acetyltransferase, mitochondrial OS=Mus musculus OX=10090 GN=Acat1 PE=1 SV=1	28	9	36	9	95.01	1.416	0.501821
Q9D6M3	Mitochondrial glutamate carrier 1 OS=Mus musculus OX=10090 GN=Slc25a22 PE=1 SV=1	37	10	28	10	54.01	1.412	0.49774
Q9D6Y9	1,4-alpha-glucan-branching enzyme OS=Mus musculus OX=10090 GN=Gbe1 PE=1 SV=1	3	2	4	2	10.15	1.409	0.494672
Q5SQX6	Cytoplasmic FMR1-interacting protein 2 OS=Mus musculus OX=10090 GN=Cyfip2 PE=1 SV=2	3	3	6	3	11.65	1.406	0.491597
Q91V12	Cytosolic acyl coenzyme A thioester hydrolase OS=Mus musculus OX=10090 GN=Acot7 PE=1 SV=2	15	4	16	4	55.32	1.398	0.483364
P17710	Hexokinase-1 OS=Mus musculus OX=10090 GN=Hk1 PE=1 SV=3	22	20	63	20	121.05	1.398	0.483364
P62082	40S ribosomal protein S7 OS=Mus musculus OX=10090 GN=Rps7 PE=2 SV=1	9	2	8	2	17.21	1.398	0.483364
Q9DBR0	A-kinase anchor protein 8 OS=Mus musculus OX=10090 GN=Akap8 PE=1 SV=1	12	6	16	6	22.66	1.398	0.483364
P68510	14-3-3 protein eta OS=Mus musculus OX=10090 GN=Ywhah PE=1 SV=2	17	4	10	2	17.55	1.397	0.482332
Q9R0U0	Serine/arginine-rich splicing factor 10 OS=Mus musculus OX=10090 GN=Srsf10 PE=1 SV=2	10	2	3	2	7.19	1.396	0.481299
P62482	Voltage-gated potassium channel subunit beta-2 OS=Mus musculus OX=10090 GN=Kcnab2 PE=1 SV=1	17	5	9	5	21.57	1.395	0.480265
P48774	Glutathione S-transferase Mu 5 OS=Mus musculus OX=10090 GN=Gstm5 PE=1 SV=1	46	10	31	9	57.64	1.394	0.479231
Q9JIS5	Synaptic vesicle glycoprotein 2A OS=Mus musculus OX=10090 GN=Sv2a PE=1 SV=1	8	5	16	5	32.45	1.394	0.479231
P60202	Myelin proteolipid protein OS=Mus musculus OX=10090 GN=Plp1 PE=1 SV=2	16	4	14	4	33.91	1.393	0.478195
Q8BH59	Calcium-binding mitochondrial carrier protein Aralar1 OS=Mus musculus OX=10090 GN=Slc25a12 PE=1 SV=1	23	16	39	16	88.63	1.393	0.478195
Q921F2	TAR DNA-binding protein 43 OS=Mus musculus OX=10090 GN=Tardbp PE=1 SV=1	17	6	13	6	32.7	1.393	0.478195
Q9Z2I9	Succinate--CoA ligase [ADP-forming] subunit beta, mitochondrial OS=Mus musculus OX=10090 GN=Sucla2 PE=1 SV=2	20	10	29	10	44.57	1.39	0.475085
Q9CVB6	Actin-related protein 2/3 complex subunit 2 OS=Mus musculus OX=10090 GN=Arpc2 PE=1 SV=3	25	9	28	9	63.36	1.387	0.471968
Q9D8N0	Elongation factor 1-gamma OS=Mus musculus OX=10090 GN=Eef1g PE=1 SV=3	9	3	8	3	26.11	1.387	0.471968
Q9CZ13	Cytochrome b-c1 complex subunit 1, mitochondrial OS=Mus musculus OX=10090 GN=Uqcrc1 PE=1 SV=2	29	12	55	12	156.83	1.382	0.466758
Q8BH66	Atlastin-1 OS=Mus musculus OX=10090 GN=Atl1 PE=1 SV=1	9	5	17	5	33.41	1.379	0.463622
Q8C2Q3	RNA-binding protein 14 OS=Mus musculus OX=10090 GN=Rbm14 PE=1 SV=1	5	3	7	3	15.29	1.366	0.449957
Q61316	Heat shock 70 kDa protein 4 OS=Mus musculus OX=10090 GN=Hspa4 PE=1 SV=1	3	2	3	2	2.15	1.365	0.448901
P10126	Elongation factor 1-alpha 1 OS=Mus musculus OX=10090 GN=Eef1a1 PE=1 SV=3	29	13	43	6	117.35	1.362	0.445727
Q9EQF6	Dihydropyrimidinase-related protein 5 OS=Mus musculus OX=10090 GN=Dpysl5 PE=1 SV=1	3	2	5	2	9.11	1.36	0.443607
Q9WUA3	ATP-dependent 6-phosphofructokinase, platelet type OS=Mus musculus OX=10090 GN=Pfkp PE=1 SV=1	6	5	14	3	16.98	1.36	0.443607
Q9WVG6	Histone-arginine methyltransferase CARM1 OS=Mus musculus OX=10090 GN=Carm1 PE=1 SV=2	14	10	26	10	28.46	1.357	0.440421
O55100	Synaptogyrin-1 OS=Mus musculus OX=10090 GN=Syngr1 PE=1 SV=2	10	2	5	2	11.15	1.354	0.437228
Q68FD5	Clathrin heavy chain 1 OS=Mus musculus OX=10090 GN=Cltc PE=1 SV=3	25	38	155	38	397.53	1.352	0.435095
P52480	Pyruvate kinase PKM OS=Mus musculus OX=10090 GN=Pkm PE=1 SV=4	33	17	69	17	185.65	1.352	0.435095
P70404	Isocitrate dehydrogenase [NAD] subunit gamma 1, mitochondrial OS=Mus musculus OX=10090 GN=Idh3g PE=1 SV=1	26	7	31	7	101.77	1.35	0.432959
P16858	Glyceraldehyde-3-phosphate dehydrogenase OS=Mus musculus OX=10090 GN=Gapdh PE=1 SV=2	36	11	106	11	316.1	1.348	0.43082
Q9R0K7	Plasma membrane calcium-transporting ATPase 2 OS=Mus musculus OX=10090 GN=Atp2b2 PE=1 SV=2	19	16	46	9	115.22	1.348	0.43082
G5E829	Plasma membrane calcium-transporting ATPase 1 OS=Mus musculus OX=10090 GN=Atp2b1 PE=1 SV=1	15	15	51	6	116.98	1.345	0.427606
Q9Z1S5	Neuronal-specific septin-3 OS=Mus musculus OX=10090 GN=Septin3 PE=1 SV=2	6	2	7	2	11.69	1.345	0.427606
P62281	40S ribosomal protein S11 OS=Mus musculus OX=10090 GN=Rps11 PE=1 SV=3	35	5	14	5	26.63	1.344	0.426533
Q9D0K2	Succinyl-CoA:3-ketoacid coenzyme A transferase 1, mitochondrial OS=Mus musculus OX=10090 GN=Oxct1 PE=1 SV=1	17	7	16	7	23.43	1.343	0.425459
Q8CAQ8	MICOS complex subunit Mic60 OS=Mus musculus OX=10090 GN=Immt PE=1 SV=1	10	6	16	6	47.69	1.342	0.424385
P10922	Histone H1.0 OS=Mus musculus OX=10090 GN=H1-0 PE=2 SV=4	11	2	5	2	3.21	1.342	0.424385
Q91V41	Ras-related protein Rab-14 OS=Mus musculus OX=10090 GN=Rab14 PE=1 SV=3	23	4	22	3	53.1	1.342	0.424385
P17426	AP-2 complex subunit alpha-1 OS=Mus musculus OX=10090 GN=Ap2a1 PE=1 SV=1	16	14	37	9	70.15	1.34	0.422233
Q80VP0	Tectonin beta-propeller repeat-containing protein 1 OS=Mus musculus OX=10090 GN=Tecpr1 PE=1 SV=1	7	6	13	6	28.31	1.339	0.421156
P68040	Receptor of activated protein C kinase 1 OS=Mus musculus OX=10090 GN=Rack1 PE=1 SV=3	29	7	13	7	32.73	1.338	0.420078
P12970	60S ribosomal protein L7a OS=Mus musculus OX=10090 GN=Rpl7a PE=1 SV=2	26	6	17	6	39.06	1.337	0.418999
P39053	Dynamin-1 OS=Mus musculus OX=10090 GN=Dnm1 PE=1 SV=2	32	27	87	27	203.41	1.336	0.41792
Q9EQQ2	Protein YIPF5 OS=Mus musculus OX=10090 GN=Yipf5 PE=1 SV=1	8	2	6	2	10.35	1.336	0.41792
O88935	Synapsin-1 OS=Mus musculus OX=10090 GN=Syn1 PE=1 SV=2	37	16	68	15	223.87	1.336	0.41792
Q8BPN8	DmX-like protein 2 OS=Mus musculus OX=10090 GN=Dmxl2 PE=1 SV=3	1	3	9	3	5.61	1.335	0.41684
P18760	Cofilin-1 OS=Mus musculus OX=10090 GN=Cfl1 PE=1 SV=3	26	4	15	3	38.11	1.335	0.41684
P61358	60S ribosomal protein L27 OS=Mus musculus OX=10090 GN=Rpl27 PE=1 SV=2	35	4	15	4	38.94	1.333	0.414677
P62855	40S ribosomal protein S26 OS=Mus musculus OX=10090 GN=Rps26 PE=1 SV=3	31	3	14	3	37.01	1.332	0.413594
Q9WV92	Band 4.1-like protein 3 OS=Mus musculus OX=10090 GN=Epb41l3 PE=1 SV=1	9	7	14	6	21.33	1.332	0.413594
Q8CAA7	Glucose 1,6-bisphosphate synthase OS=Mus musculus OX=10090 GN=Pgm2l1 PE=1 SV=1	8	4	7	4	17.32	1.331	0.412511
P63017	Heat shock cognate 71 kDa protein OS=Mus musculus OX=10090 GN=Hspa8 PE=1 SV=1	38	22	103	20	298.47	1.33	0.411426
O08529	Calpain-2 catalytic subunit OS=Mus musculus OX=10090 GN=Capn2 PE=1 SV=4	4	2	4	2	5.48	1.33	0.411426
Q91VM5	RNA binding motif protein, X-linked-like-1 OS=Mus musculus OX=10090 GN=Rbmxl1 PE=2 SV=1	33	13	67	3	116.91	1.33	0.411426
P63011	Ras-related protein Rab-3A OS=Mus musculus OX=10090 GN=Rab3a PE=1 SV=1	45	9	61	4	159.75	1.329	0.410341
P47738	Aldehyde dehydrogenase, mitochondrial OS=Mus musculus OX=10090 GN=Aldh2 PE=1 SV=1	4	2	8	2	15.47	1.328	0.409255
Q8CHC4	Synaptojanin-1 OS=Mus musculus OX=10090 GN=Synj1 PE=1 SV=3	2	3	7	3	9.56	1.328	0.409255
Q60930	Voltage-dependent anion-selective channel protein 2 OS=Mus musculus OX=10090 GN=Vdac2 PE=1 SV=2	26	6	20	6	41.16	1.327	0.408168
Q80XN0	D-beta-hydroxybutyrate dehydrogenase, mitochondrial OS=Mus musculus OX=10090 GN=Bdh1 PE=1 SV=2	14	5	15	5	23.28	1.327	0.408168
P36916	Guanine nucleotide-binding protein-like 1 OS=Mus musculus OX=10090 GN=Gnl1 PE=1 SV=4	3	2	5	2	12.98	1.327	0.408168
Q9Z130	Heterogeneous nuclear ribonucleoprotein D-like OS=Mus musculus OX=10090 GN=Hnrnpdl PE=1 SV=1	21	11	72	10	227.87	1.327	0.408168
Q9QZX7	Serine racemase OS=Mus musculus OX=10090 GN=Srr PE=1 SV=1	10	2	6	2	22.05	1.325	0.405992
Q9WUM5	Succinate--CoA ligase [ADP/GDP-forming] subunit alpha, mitochondrial OS=Mus musculus OX=10090 GN=Suclg1 PE=1 SV=4	16	5	19	5	59.24	1.324	0.404903
Q8BVE3	V-type proton ATPase subunit H OS=Mus musculus OX=10090 GN=Atp6v1h PE=1 SV=1	29	11	36	11	76.27	1.323	0.403813
P61161	Actin-related protein 2 OS=Mus musculus OX=10090 GN=Actr2 PE=1 SV=1	13	6	11	6	13.28	1.322	0.402722
O35129	Prohibitin-2 OS=Mus musculus OX=10090 GN=Phb2 PE=1 SV=1	27	7	21	7	37.82	1.32	0.400538
Q80SW1	S-adenosylhomocysteine hydrolase-like protein 1 OS=Mus musculus OX=10090 GN=Ahcyl1 PE=1 SV=1	20	10	24	10	57.21	1.319	0.399445
P59999	Actin-related protein 2/3 complex subunit 4 OS=Mus musculus OX=10090 GN=Arpc4 PE=1 SV=3	10	2	6	2	7.79	1.317	0.397255
P11798	Calcium/calmodulin-dependent protein kinase type II subunit alpha OS=Mus musculus OX=10090 GN=Camk2a PE=1 SV=2	32	18	90	13	203.75	1.316	0.396159
P61205	ADP-ribosylation factor 3 OS=Mus musculus OX=10090 GN=Arf3 PE=2 SV=2	56	9	48	6	133.68	1.313	0.392867
Q61545	RNA-binding protein EWS OS=Mus musculus OX=10090 GN=Ewsr1 PE=1 SV=2	16	9	73	9	261.33	1.311	0.390668
P35486	Pyruvate dehydrogenase E1 component subunit alpha, somatic form, mitochondrial OS=Mus musculus OX=10090 GN=Pdha1 PE=1 SV=1	43	15	44	15	114.93	1.31	0.389567
P97427	Dihydropyrimidinase-related protein 1 OS=Mus musculus OX=10090 GN=Crmp1 PE=1 SV=1	37	16	62	12	182.36	1.309	0.388465
Q99020	Heterogeneous nuclear ribonucleoprotein A/B OS=Mus musculus OX=10090 GN=Hnrnpab PE=1 SV=1	26	7	33	6	89.02	1.305	0.38405
D3Z7P3	Glutaminase kidney isoform, mitochondrial OS=Mus musculus OX=10090 GN=Gls PE=1 SV=1	5	3	9	3	13.12	1.304	0.382944
Q8BL97	Serine/arginine-rich splicing factor 7 OS=Mus musculus OX=10090 GN=Srsf7 PE=1 SV=1	7	2	7	2	8.51	1.304	0.382944
Q99LC3	NADH dehydrogenase [ubiquinone] 1 alpha subcomplex subunit 10, mitochondrial OS=Mus musculus OX=10090 GN=Ndufa10 PE=1 SV=1	17	7	21	7	39.29	1.304	0.382944
Q9Z1G4	V-type proton ATPase 116 kDa subunit a1 OS=Mus musculus OX=10090 GN=Atp6v0a1 PE=1 SV=3	21	14	38	14	98.24	1.302	0.380729
P63005	Platelet-activating factor acetylhydrolase IB subunit beta OS=Mus musculus OX=10090 GN=Pafah1b1 PE=1 SV=2	19	6	14	6	36.79	1.302	0.380729
P62245	40S ribosomal protein S15a OS=Mus musculus OX=10090 GN=Rps15a PE=1 SV=2	24	3	4	3	9.44	1.301	0.379621
Q8VIJ6	Splicing factor, proline- and glutamine-rich OS=Mus musculus OX=10090 GN=Sfpq PE=1 SV=1	12	6	16	6	40.83	1.3	0.378512
P47708	Rabphilin-3A OS=Mus musculus OX=10090 GN=Rph3a PE=1 SV=2	4	2	5	2	5.76	1.299	0.377401
P86048	60S ribosomal protein L10-like OS=Mus musculus OX=10090 GN=Rpl10l PE=2 SV=1	11	2	8	2	25.58	1.296	0.374066
P60335	Poly(rC)-binding protein 1 OS=Mus musculus OX=10090 GN=Pcbp1 PE=1 SV=1	12	4	14	3	17.24	1.296	0.374066
P14131	40S ribosomal protein S16 OS=Mus musculus OX=10090 GN=Rps16 PE=1 SV=4	18	3	9	3	9.46	1.296	0.374066
Q9D1G1	Ras-related protein Rab-1B OS=Mus musculus OX=10090 GN=Rab1b PE=1 SV=1	29	6	30	4	66.63	1.295	0.372952
O55143	Sarcoplasmic/endoplasmic reticulum calcium ATPase 2 OS=Mus musculus OX=10090 GN=Atp2a2 PE=1 SV=2	11	10	29	10	56.03	1.295	0.372952
P11983	T-complex protein 1 subunit alpha OS=Mus musculus OX=10090 GN=Tcp1 PE=1 SV=3	4	2	3	2	6.64	1.293	0.370722
Q62167	ATP-dependent RNA helicase DDX3X OS=Mus musculus OX=10090 GN=Ddx3x PE=1 SV=3	10	7	16	6	27.77	1.29	0.367371
Q922B2	Aspartate--tRNA ligase, cytoplasmic OS=Mus musculus OX=10090 GN=Dars1 PE=1 SV=2	10	4	9	4	25.78	1.29	0.367371
P35278	Ras-related protein Rab-5C OS=Mus musculus OX=10090 GN=Rab5c PE=1 SV=2	22	4	14	2	39.78	1.289	0.366252
Q9CQI6	Coactosin-like protein OS=Mus musculus OX=10090 GN=Cotl1 PE=1 SV=3	27	6	23	6	42.23	1.286	0.362891
Q9D8E6	60S ribosomal protein L4 OS=Mus musculus OX=10090 GN=Rpl4 PE=1 SV=3	30	11	49	11	130.76	1.284	0.360645
P56959	RNA-binding protein FUS OS=Mus musculus OX=10090 GN=Fus PE=1 SV=1	17	12	242	12	766.11	1.282	0.358396
Q91W39	Nuclear receptor coactivator 5 OS=Mus musculus OX=10090 GN=Ncoa5 PE=1 SV=1	15	7	11	7	31.47	1.281	0.35727
O08599	Syntaxin-binding protein 1 OS=Mus musculus OX=10090 GN=Stxbp1 PE=1 SV=2	38	22	142	22	328.1	1.281	0.35727
P01027	Complement C3 OS=Mus musculus OX=10090 GN=C3 PE=1 SV=3	5	7	18	7	37.38	1.281	0.35727
Q9Z1N5	Spliceosome RNA helicase Ddx39b OS=Mus musculus OX=10090 GN=Ddx39b PE=1 SV=1	15	7	15	7	33.31	1.28	0.356144
P70202	Latexin OS=Mus musculus OX=10090 GN=Lxn PE=1 SV=2	18	3	8	3	22.51	1.279	0.355016
P68373	Tubulin alpha-1C chain OS=Mus musculus OX=10090 GN=Tuba1c PE=1 SV=1	54	22	212	6	652.96	1.278	0.353888
D3YXK2	Scaffold attachment factor B1 OS=Mus musculus OX=10090 GN=Safb PE=1 SV=2	8	6	14	5	12.82	1.278	0.353888
Q03265	ATP synthase subunit alpha, mitochondrial OS=Mus musculus OX=10090 GN=Atp5f1a PE=1 SV=1	40	20	142	20	381.04	1.276	0.351628
P62715	Serine/threonine-protein phosphatase 2A catalytic subunit beta isoform OS=Mus musculus OX=10090 GN=Ppp2cb PE=1 SV=1	13	3	10	3	33.08	1.276	0.351628
P14106	Complement C1q subcomponent subunit B OS=Mus musculus OX=10090 GN=C1qb PE=1 SV=2	8	2	4	2	7.7	1.273	0.348232
Q60749	KH domain-containing, RNA-binding, signal transduction-associated protein 1 OS=Mus musculus OX=10090 GN=Khdrbs1 PE=1 SV=2	12	7	24	5	63.28	1.272	0.347099
Q60668	Heterogeneous nuclear ribonucleoprotein D0 OS=Mus musculus OX=10090 GN=Hnrnpd PE=1 SV=2	31	14	78	13	207.52	1.272	0.347099
P62264	40S ribosomal protein S14 OS=Mus musculus OX=10090 GN=Rps14 PE=1 SV=3	23	3	9	3	23.46	1.271	0.345964
P51881	ADP/ATP translocase 2 OS=Mus musculus OX=10090 GN=Slc25a5 PE=1 SV=3	44	15	94	8	173.59	1.271	0.345964
Q9DBG3	AP-2 complex subunit beta OS=Mus musculus OX=10090 GN=Ap2b1 PE=1 SV=1	12	11	29	11	53.07	1.27	0.344828
Q8R191	Synaptogyrin-3 OS=Mus musculus OX=10090 GN=Syngr3 PE=1 SV=1	12	2	10	2	12.89	1.27	0.344828
Q61885	Myelin-oligodendrocyte glycoprotein OS=Mus musculus OX=10090 GN=Mog PE=1 SV=1	13	3	6	3	6.93	1.27	0.344828
Q91W89	Alpha-mannosidase 2C1 OS=Mus musculus OX=10090 GN=Man2c1 PE=1 SV=1	20	17	64	17	158.71	1.269	0.343692
P47757	F-actin-capping protein subunit beta OS=Mus musculus OX=10090 GN=Capzb PE=1 SV=3	22	4	9	4	29.08	1.268	0.342555
P08752	Guanine nucleotide-binding protein G(i) subunit alpha-2 OS=Mus musculus OX=10090 GN=Gnai2 PE=1 SV=5	23	8	33	3	77.95	1.267	0.341417
Q8K596	Sodium/calcium exchanger 2 OS=Mus musculus OX=10090 GN=Slc8a2 PE=1 SV=1	7	5	12	5	6.99	1.266	0.340277
Q9QZ88	Vacuolar protein sorting-associated protein 29 OS=Mus musculus OX=10090 GN=Vps29 PE=1 SV=1	10	2	8	2	13.82	1.266	0.340277
P56380	Bis(5'-nucleosyl)-tetraphosphatase [asymmetrical] OS=Mus musculus OX=10090 GN=Nudt2 PE=1 SV=3	16	2	5	2	14.13	1.265	0.339137
P14115	60S ribosomal protein L27a OS=Mus musculus OX=10090 GN=Rpl27a PE=1 SV=5	31	4	11	4	27.12	1.264	0.337996
O35295	Transcriptional activator protein Pur-beta OS=Mus musculus OX=10090 GN=Purb PE=1 SV=3	23	7	21	6	25.12	1.263	0.336855
Q61656	Probable ATP-dependent RNA helicase DDX5 OS=Mus musculus OX=10090 GN=Ddx5 PE=1 SV=2	12	7	21	3	45.76	1.261	0.334568
Q6ZWN5	40S ribosomal protein S9 OS=Mus musculus OX=10090 GN=Rps9 PE=1 SV=3	19	4	12	4	18.33	1.261	0.334568
Q9CR57	60S ribosomal protein L14 OS=Mus musculus OX=10090 GN=Rpl14 PE=1 SV=3	10	2	5	2	10.79	1.258	0.331132
O89053	Coronin-1A OS=Mus musculus OX=10090 GN=Coro1a PE=1 SV=5	16	7	20	7	31.59	1.257	0.329985
Q61990	Poly(rC)-binding protein 2 OS=Mus musculus OX=10090 GN=Pcbp2 PE=1 SV=1	10	3	10	2	14.13	1.257	0.329985
P42669	Transcriptional activator protein Pur-alpha OS=Mus musculus OX=10090 GN=Pura PE=1 SV=1	16	4	13	3	18.92	1.257	0.329985
P16330	2',3'-cyclic-nucleotide 3'-phosphodiesterase OS=Mus musculus OX=10090 GN=Cnp PE=1 SV=3	47	26	127	25	354.08	1.256	0.328836
Q9D051	Pyruvate dehydrogenase E1 component subunit beta, mitochondrial OS=Mus musculus OX=10090 GN=Pdhb PE=1 SV=1	22	6	22	6	58.06	1.254	0.326537
Q62425	Cytochrome c oxidase subunit NDUFA4 OS=Mus musculus OX=10090 GN=Ndufa4 PE=1 SV=2	21	2	7	2	9.41	1.251	0.323082
P68404	Protein kinase C beta type OS=Mus musculus OX=10090 GN=Prkcb PE=1 SV=4	5	4	8	4	18.55	1.249	0.320773
P62880	Guanine nucleotide-binding protein G(I)/G(S)/G(T) subunit beta-2 OS=Mus musculus OX=10090 GN=Gnb2 PE=1 SV=3	26	8	51	3	135.91	1.248	0.319618
P63328	Serine/threonine-protein phosphatase 2B catalytic subunit alpha isoform OS=Mus musculus OX=10090 GN=Ppp3ca PE=1 SV=1	22	13	59	12	88.58	1.247	0.318461
Q9JIA1	Leucine-rich glioma-inactivated protein 1 OS=Mus musculus OX=10090 GN=Lgi1 PE=1 SV=1	5	2	4	2	4.87	1.246	0.317304
Q9D6F9	Tubulin beta-4A chain OS=Mus musculus OX=10090 GN=Tubb4a PE=1 SV=3	61	23	340	3	968.2	1.243	0.313826
Q9R0Q6	Actin-related protein 2/3 complex subunit 1A OS=Mus musculus OX=10090 GN=Arpc1a PE=1 SV=1	19	6	13	6	32.26	1.242	0.312665
P99024	Tubulin beta-5 chain OS=Mus musculus OX=10090 GN=Tubb5 PE=1 SV=1	58	23	357	2	989.48	1.24	0.31034
P52912	Nucleolysin TIA-1 OS=Mus musculus OX=10090 GN=Tia1 PE=1 SV=1	14	5	11	2	23.38	1.239	0.309176
Q9CQD1	Ras-related protein Rab-5A OS=Mus musculus OX=10090 GN=Rab5a PE=1 SV=1	22	4	16	2	45.82	1.238	0.308011
Q9DB77	Cytochrome b-c1 complex subunit 2, mitochondrial OS=Mus musculus OX=10090 GN=Uqcrc2 PE=1 SV=1	22	8	23	8	73.79	1.235	0.304511
Q9Z2H5	Band 4.1-like protein 1 OS=Mus musculus OX=10090 GN=Epb41l1 PE=1 SV=2	4	3	10	2	33.1	1.235	0.304511
P29341	Polyadenylate-binding protein 1 OS=Mus musculus OX=10090 GN=Pabpc1 PE=1 SV=2	29	17	48	17	112.57	1.234	0.303342
Q91VR2	ATP synthase subunit gamma, mitochondrial OS=Mus musculus OX=10090 GN=Atp5f1c PE=1 SV=1	25	8	61	8	153.33	1.232	0.301002
Q07076	Annexin A7 OS=Mus musculus OX=10090 GN=Anxa7 PE=1 SV=2	28	11	25	11	49.96	1.226	0.293959
Q9Z1X4	Interleukin enhancer-binding factor 3 OS=Mus musculus OX=10090 GN=Ilf3 PE=1 SV=2	56	39	263	39	632	1.224	0.291604
P62827	GTP-binding nuclear protein Ran OS=Mus musculus OX=10090 GN=Ran PE=1 SV=3	27	7	26	7	72.32	1.224	0.291604
P47857	ATP-dependent 6-phosphofructokinase, muscle type OS=Mus musculus OX=10090 GN=Pfkm PE=1 SV=3	21	13	37	11	110.14	1.222	0.289244
Q8BX10	Serine/threonine-protein phosphatase PGAM5, mitochondrial OS=Mus musculus OX=10090 GN=Pgam5 PE=1 SV=1	11	3	8	3	6	1.22	0.286881
P97351	40S ribosomal protein S3a OS=Mus musculus OX=10090 GN=Rps3a PE=1 SV=3	21	5	14	5	16.65	1.215	0.280956
P53994	Ras-related protein Rab-2A OS=Mus musculus OX=10090 GN=Rab2a PE=1 SV=1	66	12	47	12	142.66	1.215	0.280956
Q9R226	KH domain-containing, RNA-binding, signal transduction-associated protein 3 OS=Mus musculus OX=10090 GN=Khdrbs3 PE=1 SV=1	18	7	22	5	57.5	1.214	0.279768
Q91V61	Sideroflexin-3 OS=Mus musculus OX=10090 GN=Sfxn3 PE=1 SV=1	26	7	18	7	46.88	1.211	0.276199
Q3TJZ6	Protein FAM98A OS=Mus musculus OX=10090 GN=Fam98a PE=1 SV=1	15	6	13	6	42.41	1.21	0.275007
Q9JJK2	LanC-like protein 2 OS=Mus musculus OX=10090 GN=Lancl2 PE=1 SV=1	7	2	4	2	3.33	1.209	0.273814
P62631	Elongation factor 1-alpha 2 OS=Mus musculus OX=10090 GN=Eef1a2 PE=1 SV=1	22	10	44	3	114.9	1.209	0.273814
P47963	60S ribosomal protein L13 OS=Mus musculus OX=10090 GN=Rpl13 PE=1 SV=3	18	4	13	4	20.18	1.206	0.27023
P61027	Ras-related protein Rab-10 OS=Mus musculus OX=10090 GN=Rab10 PE=1 SV=1	23	5	26	3	48.54	1.204	0.267835
P63318	Protein kinase C gamma type OS=Mus musculus OX=10090 GN=Prkcg PE=1 SV=1	11	7	17	7	39.43	1.204	0.267835
P70318	Nucleolysin TIAR OS=Mus musculus OX=10090 GN=Tial1 PE=1 SV=1	25	9	27	6	84.47	1.203	0.266637
P61164	Alpha-centractin OS=Mus musculus OX=10090 GN=Actr1a PE=1 SV=1	21	6	11	6	21.75	1.201	0.264236
Q9CPR4	60S ribosomal protein L17 OS=Mus musculus OX=10090 GN=Rpl17 PE=1 SV=3	23	5	10	5	19.78	1.2	0.263034
Q6PHN9	Ras-related protein Rab-35 OS=Mus musculus OX=10090 GN=Rab35 PE=1 SV=1	26	5	20	3	47	1.2	0.263034
P18872	Guanine nucleotide-binding protein G(o) subunit alpha OS=Mus musculus OX=10090 GN=Gnao1 PE=1 SV=3	41	15	90	13	242.89	1.199	0.261832
P62702	40S ribosomal protein S4, X isoform OS=Mus musculus OX=10090 GN=Rps4x PE=1 SV=2	20	7	17	7	18.17	1.198	0.260628
P21279	Guanine nucleotide-binding protein G(q) subunit alpha OS=Mus musculus OX=10090 GN=Gnaq PE=1 SV=4	13	4	12	4	10.41	1.198	0.260628
P62996	Transformer-2 protein homolog beta OS=Mus musculus OX=10090 GN=Tra2b PE=1 SV=1	7	2	7	2	16.65	1.196	0.258217
P10637	Microtubule-associated protein tau OS=Mus musculus OX=10090 GN=Mapt PE=1 SV=3	4	2	4	2	5.07	1.194	0.255803
Q8BW22	Calcium-responsive transactivator OS=Mus musculus OX=10090 GN=Ss18l1 PE=1 SV=1	8	2	7	2	30.93	1.192	0.253384
P10630	Eukaryotic initiation factor 4A-II OS=Mus musculus OX=10090 GN=Eif4a2 PE=1 SV=2	26	9	22	4	58.69	1.191	0.252173
Q8BGT8	Phytanoyl-CoA hydroxylase-interacting protein-like OS=Mus musculus OX=10090 GN=Phyhipl PE=1 SV=1	14	4	8	3	16.6	1.19	0.250962
Q8VDM6	Heterogeneous nuclear ribonucleoprotein U-like protein 1 OS=Mus musculus OX=10090 GN=Hnrnpul1 PE=1 SV=1	27	23	100	23	266.04	1.19	0.250962
Q8CJG0	Protein argonaute-2 OS=Mus musculus OX=10090 GN=Ago2 PE=1 SV=3	13	11	29	8	64.24	1.185	0.244887
P61514	60S ribosomal protein L37a OS=Mus musculus OX=10090 GN=Rpl37a PE=1 SV=2	22	2	6	2	1.61	1.184	0.243669
P47911	60S ribosomal protein L6 OS=Mus musculus OX=10090 GN=Rpl6 PE=1 SV=3	19	7	18	7	46.46	1.181	0.240009
Q9ERD7	Tubulin beta-3 chain OS=Mus musculus OX=10090 GN=Tubb3 PE=1 SV=1	44	20	260	6	738.17	1.181	0.240009
Q9JLM8	Serine/threonine-protein kinase DCLK1 OS=Mus musculus OX=10090 GN=Dclk1 PE=1 SV=1	5	4	7	4	8.37	1.177	0.235114
P49312	Heterogeneous nuclear ribonucleoprotein A1 OS=Mus musculus OX=10090 GN=Hnrnpa1 PE=1 SV=2	45	17	163	12	523	1.175	0.232661
P62918	60S ribosomal protein L8 OS=Mus musculus OX=10090 GN=Rpl8 PE=1 SV=2	24	5	11	5	31.78	1.17	0.226509
Q8VDN2	Sodium/potassium-transporting ATPase subunit alpha-1 OS=Mus musculus OX=10090 GN=Atp1a1 PE=1 SV=1	25	23	95	10	247.26	1.168	0.22404
Q8JZU2	Tricarboxylate transport protein, mitochondrial OS=Mus musculus OX=10090 GN=Slc25a1 PE=1 SV=1	6	2	5	2	6.17	1.166	0.221568
Q8R001	Microtubule-associated protein RP/EB family member 2 OS=Mus musculus OX=10090 GN=Mapre2 PE=1 SV=1	11	2	4	2	18.66	1.166	0.221568
P17809	Solute carrier family 2, facilitated glucose transporter member 1 OS=Mus musculus OX=10090 GN=Slc2a1 PE=1 SV=4	3	2	5	2	9.21	1.165	0.22033
Q8BG39	Synaptic vesicle glycoprotein 2B OS=Mus musculus OX=10090 GN=Sv2b PE=1 SV=1	9	5	14	5	36.17	1.164	0.219091
P62270	40S ribosomal protein S18 OS=Mus musculus OX=10090 GN=Rps18 PE=1 SV=3	14	3	6	3	15.3	1.163	0.217851
P84091	AP-2 complex subunit mu OS=Mus musculus OX=10090 GN=Ap2m1 PE=1 SV=1	27	12	48	12	100.98	1.161	0.215368
B2RSH2	Guanine nucleotide-binding protein G(i) subunit alpha-1 OS=Mus musculus OX=10090 GN=Gnai1 PE=1 SV=1	28	9	39	4	95.26	1.159	0.212881
O35737	Heterogeneous nuclear ribonucleoprotein H OS=Mus musculus OX=10090 GN=Hnrnph1 PE=1 SV=3	38	13	116	4	325.68	1.158	0.211635
P61294	Ras-related protein Rab-6B OS=Mus musculus OX=10090 GN=Rab6b PE=1 SV=1	27	6	24	2	49.91	1.158	0.211635
P62242	40S ribosomal protein S8 OS=Mus musculus OX=10090 GN=Rps8 PE=1 SV=2	39	7	19	7	37.61	1.155	0.207893
Q9CXY6	Interleukin enhancer-binding factor 2 OS=Mus musculus OX=10090 GN=Ilf2 PE=1 SV=1	23	8	20	8	64.13	1.149	0.200379
O88569	Heterogeneous nuclear ribonucleoproteins A2/B1 OS=Mus musculus OX=10090 GN=Hnrnpa2b1 PE=1 SV=2	61	30	601	25	1766.99	1.148	0.199123
O70133	ATP-dependent RNA helicase A OS=Mus musculus OX=10090 GN=Dhx9 PE=1 SV=2	35	45	269	45	748.4	1.147	0.197865
P47962	60S ribosomal protein L5 OS=Mus musculus OX=10090 GN=Rpl5 PE=1 SV=3	21	5	20	5	45.83	1.146	0.196607
P68368	Tubulin alpha-4A chain OS=Mus musculus OX=10090 GN=Tuba4a PE=1 SV=1	41	18	211	2	700.49	1.14	0.189034
Q61553	Fascin OS=Mus musculus OX=10090 GN=Fscn1 PE=1 SV=4	28	11	44	11	112.63	1.122	0.166073
Q9QYR6	Microtubule-associated protein 1A OS=Mus musculus OX=10090 GN=Map1a PE=1 SV=2	3	6	16	5	33.01	1.118	0.16092
Q91VR5	ATP-dependent RNA helicase DDX1 OS=Mus musculus OX=10090 GN=Ddx1 PE=1 SV=1	16	10	30	10	76.2	1.118	0.16092
P62267	40S ribosomal protein S23 OS=Mus musculus OX=10090 GN=Rps23 PE=1 SV=3	16	2	4	2	11.21	1.113	0.154454
Q9WV02	RNA-binding motif protein, X chromosome OS=Mus musculus OX=10090 GN=Rbmx PE=1 SV=1	32	13	64	2	106.82	1.111	0.151859
Q8BG05	Heterogeneous nuclear ribonucleoprotein A3 OS=Mus musculus OX=10090 GN=Hnrnpa3 PE=1 SV=1	53	30	413	28	1471.67	1.104	0.14274
P84104	Serine/arginine-rich splicing factor 3 OS=Mus musculus OX=10090 GN=Srsf3 PE=1 SV=1	16	2	5	2	9.82	1.101	0.138814
Q9CX86	Heterogeneous nuclear ribonucleoprotein A0 OS=Mus musculus OX=10090 GN=Hnrnpa0 PE=1 SV=1	29	7	40	5	85.76	1.099	0.136191
P26040	Ezrin OS=Mus musculus OX=10090 GN=Ezr PE=1 SV=3	3	2	7	2	0	1.097	0.133564
P62874	Guanine nucleotide-binding protein G(I)/G(S)/G(T) subunit beta-1 OS=Mus musculus OX=10090 GN=Gnb1 PE=1 SV=3	26	8	59	4	167.65	1.097	0.133564
Q7TMK9	Heterogeneous nuclear ribonucleoprotein Q OS=Mus musculus OX=10090 GN=Syncrip PE=1 SV=2	16	10	38	10	89.2	1.095	0.130931
P09405	Nucleolin OS=Mus musculus OX=10090 GN=Ncl PE=1 SV=2	5	4	11	4	13.56	1.091	0.125651
P70333	Heterogeneous nuclear ribonucleoprotein H2 OS=Mus musculus OX=10090 GN=Hnrnph2 PE=1 SV=1	39	14	112	5	313.78	1.084	0.116365
P27659	60S ribosomal protein L3 OS=Mus musculus OX=10090 GN=Rpl3 PE=1 SV=3	10	4	10	4	16.39	1.083	0.115033
Q9Z2X1	Heterogeneous nuclear ribonucleoprotein F OS=Mus musculus OX=10090 GN=Hnrnpf PE=1 SV=3	28	9	61	8	166.76	1.082	0.1137
O08583	THO complex subunit 4 OS=Mus musculus OX=10090 GN=Alyref PE=1 SV=3	15	2	6	2	21.68	1.08	0.111031
Q9JIF0	Protein arginine N-methyltransferase 1 OS=Mus musculus OX=10090 GN=Prmt1 PE=1 SV=1	23	7	24	5	70.63	1.078	0.108357
P47915	60S ribosomal protein L29 OS=Mus musculus OX=10090 GN=Rpl29 PE=1 SV=2	21	3	6	3	14.92	1.078	0.108357
P46096	Synaptotagmin-1 OS=Mus musculus OX=10090 GN=Syt1 PE=1 SV=1	31	13	47	13	113.93	1.076	0.105678
P53026	60S ribosomal protein L10a OS=Mus musculus OX=10090 GN=Rpl10a PE=1 SV=3	10	2	4	2	7.55	1.074	0.102994
P62889	60S ribosomal protein L30 OS=Mus musculus OX=10090 GN=Rpl30 PE=1 SV=2	34	3	8	3	22.83	1.072	0.100305
P35279	Ras-related protein Rab-6A OS=Mus musculus OX=10090 GN=Rab6a PE=1 SV=4	25	6	23	2	47.94	1.066	0.0922074
Q9EPU0	Regulator of nonsense transcripts 1 OS=Mus musculus OX=10090 GN=Upf1 PE=1 SV=2	10	9	15	9	32.36	1.058	0.0813396
Q501J6	Probable ATP-dependent RNA helicase DDX17 OS=Mus musculus OX=10090 GN=Ddx17 PE=1 SV=1	18	10	29	6	55.82	1.056	0.0786098
Q99LF4	RNA-splicing ligase RtcB homolog OS=Mus musculus OX=10090 GN=Rtcb PE=1 SV=1	20	8	19	8	56.21	1.043	0.0607392
P62071	Ras-related protein R-Ras2 OS=Mus musculus OX=10090 GN=Rras2 PE=1 SV=1	17	3	7	3	18.33	1.04	0.0565835
P70372	ELAV-like protein 1 OS=Mus musculus OX=10090 GN=Elavl1 PE=1 SV=2	17	5	10	5	23.4	1.028	0.0398403
P61979	Heterogeneous nuclear ribonucleoprotein K OS=Mus musculus OX=10090 GN=Hnrnpk PE=1 SV=1	35	16	104	16	289.78	1.005	0.0071955
Q99KX1	Myeloid leukemia factor 2 OS=Mus musculus OX=10090 GN=Mlf2 PE=1 SV=1	12	3	6	3	11.11	1.002	0.00288251
O88291	DBIRD complex subunit ZNF326 OS=Mus musculus OX=10090 GN=Znf326 PE=1 SV=1	20	11	34	11	66.86	1.001	0.00144197
Q8BP71	RNA binding protein fox-1 homolog 2 OS=Mus musculus OX=10090 GN=Rbfox2 PE=1 SV=2	10	4	12	4	29.73	0.993	-0.0101344
Q61701	ELAV-like protein 4 OS=Mus musculus OX=10090 GN=Elavl4 PE=1 SV=1	10	4	10	4	19.09	0.99	-0.0144996
Q7TPR4	Alpha-actinin-1 OS=Mus musculus OX=10090 GN=Actn1 PE=1 SV=1	5	4	12	3	26.85	0.977	-0.0335695
Q2PFD7	PH and SEC7 domain-containing protein 3 OS=Mus musculus OX=10090 GN=Psd3 PE=1 SV=2	3	3	8	3	10.11	0.975	-0.0365259
Q6PAK3	Protein arginine N-methyltransferase 8 OS=Mus musculus OX=10090 GN=Prmt8 PE=1 SV=2	16	5	18	3	48.65	0.975	-0.0365259
P62137	Serine/threonine-protein phosphatase PP1-alpha catalytic subunit OS=Mus musculus OX=10090 GN=Ppp1ca PE=1 SV=1	10	2	7	2	28.87	0.963	-0.0543923
Q9Z204	Heterogeneous nuclear ribonucleoproteins C1/C2 OS=Mus musculus OX=10090 GN=Hnrnpc PE=1 SV=1	29	11	54	11	119.56	0.962	-0.0558912
P62751	60S ribosomal protein L23a OS=Mus musculus OX=10090 GN=Rpl23a PE=1 SV=1	38	6	17	6	37.26	0.955	-0.0664274
Q6A0A9	Constitutive coactivator of PPAR-gamma-like protein 1 OS=Mus musculus OX=10090 GN=FAM120A PE=1 SV=2	12	9	25	9	55.21	0.946	-0.0800879
Q00PI9	Heterogeneous nuclear ribonucleoprotein U-like protein 2 OS=Mus musculus OX=10090 GN=Hnrnpul2 PE=1 SV=2	30	21	59	21	134.24	0.94	-0.0892673
P83882	60S ribosomal protein L36a OS=Mus musculus OX=10090 GN=Rpl36a PE=3 SV=2	18	3	9	3	14.07	0.923	-0.115597
Q8R081	Heterogeneous nuclear ribonucleoprotein L OS=Mus musculus OX=10090 GN=Hnrnpl PE=1 SV=2	46	16	67	16	208.6	0.916	-0.12658
Q9R0L7	A-kinase anchor protein 8-like OS=Mus musculus OX=10090 GN=Akap8l PE=1 SV=1	8	4	10	4	21.83	0.892	-0.164884
Q64012	RNA-binding protein Raly OS=Mus musculus OX=10090 GN=Raly PE=1 SV=3	30	8	23	8	36	0.884	-0.177882
Q921F4	Heterogeneous nuclear ribonucleoprotein L-like OS=Mus musculus OX=10090 GN=Hnrnpll PE=1 SV=3	9	4	12	4	28.06	0.876	-0.190997
P35803	Neuronal membrane glycoprotein M6-b OS=Mus musculus OX=10090 GN=Gpm6b PE=1 SV=2	6	2	5	2	10.16	0.858	-0.22095
Q8VEK3	Heterogeneous nuclear ribonucleoprotein U OS=Mus musculus OX=10090 GN=Hnrnpu PE=1 SV=1	31	25	107	25	236.6	0.796	-0.32916
Q9CXW2	28S ribosomal protein S22, mitochondrial OS=Mus musculus OX=10090 GN=Mrps22 PE=1 SV=1	6	2	5	2	9.39	0.796	-0.32916
