## Supplementary Data 4 for "Bioorthogonal chemical labelling of endogenous neurotransmitter receptors in living mouse brains"

### Sheet: Caption
	Supplementary Data 4 : List of proteins identified in IP MS/MS experiments of GABAAR labeled with Ax647. After injection of labeling reagent (CGABAaRM; 100 µM x 4.5 µL x 2, 24 h.) or DMSO control (Same amount as DMSO derived from labeling reagent) into lateral ventricle, the desired mouse brain tissues were isolated and lysed in RIPA buffer. The Ax647-labeled proteins were immunoprecipitated with…
Accession	Uniprot Accession IDs
# PSMs	The total number of identified peptide sequences (peptide spectrum matches) for the protein

### Sheet: GABA(A)R in Cb
Accession	Description	Coverage [%]	# Peptides	# PSMs	# Unique Peptides	Score Sequest HT	Abundance Ratio: CGABAaRM (+)/(-)	Log2(Ratio)
E9Q557	Desmoplakin OS=Mus musculus OX=10090 GN=Dsp PE=1 SV=1	1	2	3	2	4.01	100	6.64386
P63137	Gamma-aminobutyric acid receptor subunit beta-2 OS=Mus musculus OX=10090 GN=Gabrb2 PE=1 SV=2	13	5	12	2	27.22	100	6.64386
P63080	Gamma-aminobutyric acid receptor subunit beta-3 OS=Mus musculus OX=10090 GN=Gabrb3 PE=1 SV=1	12	4	7	1	11.98	100	6.64386
P22723	Gamma-aminobutyric acid receptor subunit gamma-2 OS=Mus musculus OX=10090 GN=Gabrg2 PE=1 SV=3	3	1	2	1	5	100	6.64386
Q61171	Peroxiredoxin-2 OS=Mus musculus OX=10090 GN=Prdx2 PE=1 SV=3	6	1	2	1	3.83	100	6.64386
O08807	Peroxiredoxin-4 OS=Mus musculus OX=10090 GN=Prdx4 PE=1 SV=1	3	1	2	1	0	100	6.64386
P62812	Gamma-aminobutyric acid receptor subunit alpha-1 OS=Mus musculus OX=10090 GN=Gabra1 PE=1 SV=1	16	6	13	6	20.3	62.428	5.96412
P17897	Lysozyme C-1 OS=Mus musculus OX=10090 GN=Lyz1 PE=1 SV=1	8	1	2	1	5.26	14.809	3.8884
P08071	Lactotransferrin OS=Mus musculus OX=10090 GN=Ltf PE=1 SV=4	1	1	1	1	2.5	8.351	3.06195
Q02257	Junction plakoglobin OS=Mus musculus OX=10090 GN=Jup PE=1 SV=3	16	8	18	8	33.01	4.755	2.24945
Q08189	Protein-glutamine gamma-glutamyltransferase E OS=Mus musculus OX=10090 GN=Tgm3 PE=1 SV=2	2	1	2	1	6.03	3.053	1.61023
P62983	Ubiquitin-40S ribosomal protein S27a OS=Mus musculus OX=10090 GN=Rps27a PE=1 SV=2	6	1	2	1	4.3	2.24	1.1635
P43274	Histone H1.4 OS=Mus musculus OX=10090 GN=H1-4 PE=1 SV=2	17	6	24	2	62.68	1.705	0.769772
P43277	Histone H1.3 OS=Mus musculus OX=10090 GN=H1-3 PE=1 SV=2	17	6	27	2	67.32	1.628	0.703101
P10922	Histone H1.0 OS=Mus musculus OX=10090 GN=H1-0 PE=2 SV=4	7	1	5	1	7	1.59	0.669027
P60710	Actin, cytoplasmic 1 OS=Mus musculus OX=10090 GN=Actb PE=1 SV=1	16	3	9	3	14.33	1.546	0.62854
P63017	Heat shock cognate 71 kDa protein OS=Mus musculus OX=10090 GN=Hspa8 PE=1 SV=1	12	5	10	5	21.65	1.438	0.524064
P43276	Histone H1.5 OS=Mus musculus OX=10090 GN=H1-5 PE=1 SV=2	11	4	14	4	30.78	1.367	0.451013
P43275	Histone H1.1 OS=Mus musculus OX=10090 GN=H1-1 PE=1 SV=2	19	3	15	2	42.89	1.357	0.440421
Q9QWK4	CD5 antigen-like OS=Mus musculus OX=10090 GN=Cd5l PE=1 SV=3	7	2	4	2	0	1.315	0.395063
P05213	Tubulin alpha-1B chain OS=Mus musculus OX=10090 GN=Tuba1b PE=1 SV=2	5	2	2	2	1.97	1.201	0.264236
P01027	Complement C3 OS=Mus musculus OX=10090 GN=C3 PE=1 SV=3	1	1	3	1	2.03	0.915	-0.128156
Q91ZX7	Prolow-density lipoprotein receptor-related protein 1 OS=Mus musculus OX=10090 GN=Lrp1 PE=1 SV=1	19	65	295	65	573.2	0.89	-0.168123
O88322	Nidogen-2 OS=Mus musculus OX=10090 GN=Nid2 PE=1 SV=2	1	1	1	1	0	0.685	-0.545824

### Sheet: GABA(A)R in Hp
Accession	Description	Coverage [%]	# Peptides	# PSMs	# Unique Peptides	Score Sequest HT	Abundance Ratio: CGABAaRM (+)/(-)	Log2(Ratio)
P62812	Gamma-aminobutyric acid receptor subunit alpha-1 OS=Mus musculus OX=10090 GN=Gabra1 PE=1 SV=1	12	5	8	4	7.29	100	6.64386
P26048	Gamma-aminobutyric acid receptor subunit alpha-2 OS=Mus musculus OX=10090 GN=Gabra2 PE=1 SV=1	5	2	4	1	6.62	100	6.64386
P50571	Gamma-aminobutyric acid receptor subunit beta-1 OS=Mus musculus OX=10090 GN=Gabrb1 PE=1 SV=1	19	6	10	4	12.68	100	6.64386
P63137	Gamma-aminobutyric acid receptor subunit beta-2 OS=Mus musculus OX=10090 GN=Gabrb2 PE=1 SV=2	8	3	8	1	12.8	100	6.64386
P63080	Gamma-aminobutyric acid receptor subunit beta-3 OS=Mus musculus OX=10090 GN=Gabrb3 PE=1 SV=1	12	4	11	2	16.37	100	6.64386
P22723	Gamma-aminobutyric acid receptor subunit gamma-2 OS=Mus musculus OX=10090 GN=Gabrg2 PE=1 SV=3	3	1	4	1	5.42	100	6.64386
P04370	Myelin basic protein OS=Mus musculus OX=10090 GN=Mbp PE=1 SV=2	9	2	3	2	0	6.997	2.80674
P01942	Hemoglobin subunit alpha OS=Mus musculus OX=10090 GN=Hba PE=1 SV=2	11	1	1	1	0	3.244	1.69777
P43006	Excitatory amino acid transporter 2 OS=Mus musculus OX=10090 GN=Slc1a2 PE=1 SV=1	5	2	3	2	7.3	2.777	1.47353
P28652	Calcium/calmodulin-dependent protein kinase type II subunit beta OS=Mus musculus OX=10090 GN=Camk2b PE=1 SV=2	4	2	4	2	0	2.61	1.38405
Q8BYI9	Tenascin-R OS=Mus musculus OX=10090 GN=Tnr PE=1 SV=2	2	2	3	2	3.03	2.162	1.11237
Q7TMM9	Tubulin beta-2A chain OS=Mus musculus OX=10090 GN=Tubb2a PE=1 SV=1	9	3	3	3	8.28	1.903	0.928276
Q60930	Voltage-dependent anion-selective channel protein 2 OS=Mus musculus OX=10090 GN=Vdac2 PE=1 SV=2	3	1	1	1	0	1.877	0.908429
P63017	Heat shock cognate 71 kDa protein OS=Mus musculus OX=10090 GN=Hspa8 PE=1 SV=1	7	3	6	3	9.28	1.829	0.871055
P60710	Actin, cytoplasmic 1 OS=Mus musculus OX=10090 GN=Actb PE=1 SV=1	21	5	16	5	9.44	1.772	0.825379
P05213	Tubulin alpha-1B chain OS=Mus musculus OX=10090 GN=Tuba1b PE=1 SV=2	8	3	5	3	6.52	1.77	0.823749
P62983	Ubiquitin-40S ribosomal protein S27a OS=Mus musculus OX=10090 GN=Rps27a PE=1 SV=2	6	1	2	1	0	1.509	0.593593
P01027	Complement C3 OS=Mus musculus OX=10090 GN=C3 PE=1 SV=3	1	1	4	1	0	1.124	0.168642
Q91ZX7	Prolow-density lipoprotein receptor-related protein 1 OS=Mus musculus OX=10090 GN=Lrp1 PE=1 SV=1	16	55	217	55	345.75	1.112	0.153157
O88322	Nidogen-2 OS=Mus musculus OX=10090 GN=Nid2 PE=1 SV=2	1	1	1	1	0	0.542	-0.883635
